# MAGICTRICKS: A tool for predicting transcription factors and cofactors that drive gene lists

**DOI:** 10.1101/492744

**Authors:** A Roopra

## Abstract

Transcriptomic profiling is an immensely powerful hypothesis generating tool. However, accurately predicting the transcription factors (TFs) and cofactors that drive transcriptomic differences between samples represents a challenge and current approaches are limited by high false discovery rates. This is due to the use of TF binding sequence motifs that, due their small size, are found randomly throughout the genome, and do not allow discovery of cofactors. A second limitation is that even the most advanced approaches that use ChIPseq tracks hosted at sites such as the Encyclopedia Of DNA Elements (ENCODE) assign TFs and cofactors to genes via a binary designation of ‘target’, or ‘non-target’ that ignores the intricacies of the biology behind transcriptional regulation.

ENCODE archives ChIPseq tracks of 169 TFs and cofactors assayed in 91 cell lines. The algorithm presented herein, **M**ining **G**ene **C**ohorts for **T**ranscriptional **R**egulators **I**nferred by **K**olmogorov-Smirnov **S**tatistics (MAGICTRICKS), uses ENCODE ChIPseq data to look for statistical enrichment of TFs and cofactors in gene bodies and flanking regions in gene lists. When compared to 2 commonly used web resources, o-Possum and Enrichr, MAGICTRICKS was able to more accurately predict TFs and cofactors that drive gene changes in 3 settings: 1) A cell line expressing or lacking single TF, 2) Breast tumors divided along PAM50 designations and 3) Whole brain samples from WT mice or mice lacking a single TF in a particular neuronal subtype. In summary, MAGICTRICKS is a standalone application that runs on OSX and Windows machines that produces meaningful predictions of which TFs and cofactors are enriched in a gene list.
