## Supplemental File 3 for "MAGICTRICKS: A tool for predicting transcription factors and cofactors that drive gene lists"

### Sheet: Summary
Factor	Critical ChIP	Obs Tail Mean	Exp Tail Mean	Tail Enrichment	Raw p	Corrected p	Score	FDR<0.05	FDR>0.05
REST	17.4854	49.1992	50.2873	0.978362	4.62446e-49	1.98852e-47	45.691
EZH2	7.35946	32.5668	59.6368	0.546086	5.21702e-25	1.12166e-23	12.5328
SIN3A	5.50119	26.3264	36.6787	0.717756	1.42427e-15	2.04145e-14	9.82613
SIN3AK20	6.18366	26.7094	38.2771	0.69779	5.86992e-11	6.31016e-10	6.41964
ZNF143	2.77267	24.0491	27.2605	0.882198	9.14006e-08	7.86045e-07	5.38542
HDAC2	3.48199	20.7241	40.1396	0.5163	7.11653e-06	4.37159e-05	2.25074
RAD21	2.10642	10.0557	11.5438	0.871094	0.0017559	0.00580799	1.94774
SUZ12	17.1262	51.7716	150.744	0.34344	1.92886e-06	1.38235e-05	1.66891
CTCF	1.75385	8.30502	13.9398	0.595777	0.00100893	0.00433839	1.40762
CTBP2	12.7253	32.6348	84.1902	0.387632	9.47211e-05	0.000509126	1.27654
COREST	2.74317	17.3191	38.6954	0.447576	0.00054473	0.0026026	1.1568
ZNF263	4.59161	25.0038	51.9493	0.481312	0.00143962	0.0056276	1.0828
EGR1	1.14933	18.5526	25.7604	0.720199	0.0151664	0.0465826	0.959144
BACH1	4.41647	37.9123	97.8562	0.387428	0.00154876	0.00554973	0.873933
MAX	1.2755	12.7831	18.7308	0.682465	0.0411182	0.0930569	0.703793
GATA2	3.40765	25.3071	37.4527	0.675708	0.0533974	0.104368	0.663163
SMC3	2.5887	13.0906	21.5194	0.608318	0.0393359	0.0994967	0.609652
MYC	5.83782	10.013	18.5232	0.540567	0.0523169	0.107125	0.524409
USF1	2.01305	18.4818	31.3012	0.590452	0.0758296	0.135861	0.511865
ZBTB7A	2.99963	19.5512	38.7657	0.504344	0.0824529	0.126624	0.45264
ESR1	3.79222	27.55	76.557	0.359862	0.0268939	0.0722774	0.410602
CREB1	3.32195	21.903	32.6995	0.669827	0.235128	0.246598	0.407262
BAF155	12.8015	26.2561	62.1575	0.422413	0.0593142	0.110892	0.403447
PBX3	10.6391	39.4674	62.8009	0.628453	0.190207	0.240556	0.388877
NRF1	3.18176	28.3701	46.3934	0.611513	0.222297	0.238969	0.380152
GATA3	7.45455	23.9291	42.6315	0.561301	0.148813	0.220653	0.368376
MAZ	2.35245	11.9869	29.8249	0.401908	0.0775344	0.133359	0.351661
CTCFL	4.26397	21.667	66.5088	0.325776	0.0395991	0.094598	0.333633
SIX5	10.866	40.7082	75.6885	0.537839	0.207876	0.241585	0.331809
HDAC1	10.6625	28.1873	60.9348	0.462582	0.173041	0.232524	0.293061
NR3C1	9.0538	35.0017	73.796	0.474304	0.206047	0.246112	0.288788
JUND	2.98656	13.5001	29.5004	0.457625	0.19576	0.240506	0.283213
ZNF217	12.8034	35.7016	117.164	0.304714	0.0815009	0.129798	0.2702
SAP30	12.0074	28.7705	74.3312	0.387058	0.238284	0.243958	0.237145
HDAC6	59.1347	75.7698	316.327	0.23953	0.0489056	0.105147	0.234309
ETS1	6.44077	25.5084	73.7394	0.345927	0.210246	0.23791	0.215716
UBTF	8.9851	27.3929	79.8237	0.343168	0.171356	0.237687	0.214135
TAF7	4.44028	19.0215	77.7272	0.244721	0.0810667	0.134072	0.213559
FOXP2	3.65478	13.0955	37.9221	0.345328	0.170475	0.244347	0.211338
NANOG	20.5514	68.0719	210.703	0.32307	0.17417	0.226949	0.20808
SP4	8.23876	17.9489	111.25	0.161339	0.0197757	0.0566904	0.201108
HDAC8	51.1763	55.3565	265.294	0.208661	0.217028	0.239287	0.129595
BDP1	80.1356	34.8092	517.882	0.0672146	0.247797	0.247797	0.0407256
