## Supplemental File 4 for "MAGICTRICKS: A tool for predicting transcription factors and cofactors that drive gene lists"

### Sheet: NRSF_3SD_list_oPOSSUM
TF	JASPAR ID	Class	Family	Tax Group	IC	GC Content	Target gene hits	Target gene non-hits	Background gene hits	Background gene non-hits	Target TFBS hits	Target TFBS nucleotide rate	Background TFBS hits	Background TFBS nucleotide rate	Z-score	Fisher score
REST	MA0138.2	Zinc-coordinating	BetaBetaAlpha-zinc finger	vertebrates	23.134	0.596	13	48	70	7951	17	0.00213	74	0.000101	82.77	31.378	z>1.96 (equivalent to p=0.05)
SP1	MA0079.2	Zinc-coordinating	BetaBetaAlpha-zinc finger	vertebrates	11.129	0.82	50	11	5403	2618	670	0.04	38468	0.0249	39.69	4.752
MZF1_1-4	MA0056.1	Zinc-coordinating	BetaBetaAlpha-zinc finger	vertebrates	8.586	0.725	51	10	6561	1460	1355	0.0486	90829	0.0353	29.455	0.833
Klf4	MA0039.2	Zinc-coordinating	BetaBetaAlpha-zinc finger	vertebrates	12.618	0.771	52	9	5798	2223	658	0.0393	42788	0.0277	28.927	4.302
MZF1_5-13	MA0057.1	Zinc-coordinating	BetaBetaAlpha-zinc finger	vertebrates	9.4	0.588	49	12	5538	2483	539	0.0322	35656	0.0231	24.826	3.345
Zfx	MA0146.1	Zinc-coordinating	BetaBetaAlpha-zinc finger	vertebrates	13.077	0.749	47	14	4502	3519	255	0.0213	16304	0.0148	22.197	7.45
Egr1	MA0162.1	Zinc-coordinating	BetaBetaAlpha-zinc finger	vertebrates	14.456	0.739	36	25	3067	4954	118	0.00776	5958	0.00424	22.081	7.08
NFKB1	MA0105.1	Ig-fold	Rel	vertebrates	15.627	0.758	30	31	1774	6247	62	0.00408	2961	0.00211	17.504	12.595
INSM1	MA0155.1	Zinc-coordinating	BetaBetaAlpha-zinc finger	vertebrates	14.862	0.667	40	21	3395	4626	137	0.00982	8263	0.00642	17.411	8.405
Tcfcp2l1	MA0145.1	Other	CP2	vertebrates	11.65	0.609	48	13	4451	3570	212	0.0177	14754	0.0134	15.511	8.845
ZNF354C	MA0130.1	Zinc-coordinating	BetaBetaAlpha-zinc finger	vertebrates	8.958	0.615	52	9	6723	1298	1181	0.0423	92306	0.0359	14.241	0.766
Mycn	MA0104.2	Zipper-Type	Helix-Loop-Helix	vertebrates	11.104	0.699	43	18	3768	4253	135	0.00807	8829	0.00572	12.73	8.613
EBF1	MA0154.1	Zipper-Type	Helix-Loop-Helix	vertebrates	11.564	0.648	47	14	4661	3360	243	0.0145	17489	0.0113	12.339	6.429
Esrrb	MA0141.1	Zinc-coordinating	Hormone-nuclear Receptor	vertebrates	12.806	0.524	47	14	4229	3792	157	0.0113	11580	0.009	9.772	9.395
NF-kappaB	MA0061.1	Ig-fold	Rel	vertebrates	13.345	0.621	40	21	3614	4407	121	0.00723	8498	0.0055	9.534	6.871
HIF1A::ARNT	MA0259.1	Zipper-Type	Helix-Loop-Helix	vertebrates	9.74	0.657	48	13	4923	3098	234	0.0112	17484	0.00906	9.176	5.746
NR1H2::RXRA	MA0115.1	Zinc-coordinating	Hormone-nuclear Receptor	vertebrates	27.878	0.445	2	59	43	7978	2	0.000203	43	4.73e-05	9.088	3.099
Myf	MA0055.1	Zipper-Type	Helix-Loop-Helix	vertebrates	15.914	0.609	43	18	4212	3809	160	0.0115	12043	0.00936	8.97	5.698
Arnt::Ahr	MA0006.1	Zipper-Type	Helix-Loop-Helix	vertebrates	9.532	0.715	50	11	5627	2394	378	0.0136	28965	0.0113	8.9	3.621
Arnt	MA0004.1	Zipper-Type	Helix-Loop-Helix	vertebrates	10.992	0.642	40	21	3253	4768	99	0.00355	6407	0.00249	8.677	9.508
PLAG1	MA0163.1	Zinc-coordinating	BetaBetaAlpha-zinc finger	vertebrates	19.352	0.798	14	47	908	7113	21	0.00176	1181	0.00107	8.544	4.883
Myc	MA0147.1	Zipper-Type	Helix-Loop-Helix	vertebrates	11.157	0.686	40	21	3693	4328	116	0.00693	8467	0.00548	8.007	6.364
ESR1	MA0112.2	Zinc-coordinating	Hormone-nuclear Receptor	vertebrates	13.563	0.594	3	58	154	7867	4	0.000478	161	0.000209	7.551	2.164
ZEB1	MA0103.1	Zinc-coordinating	BetaBetaAlpha-zinc finger	vertebrates	8.305	0.557	55	6	6778	1243	913	0.0327	76255	0.0296	7.483	1.914
USF1	MA0093.1	Zipper-Type	Helix-Loop-Helix	vertebrates	11.29	0.643	44	17	4073	3948	135	0.00565	9824	0.00445	7.314	7.44
RELA	MA0107.1	Ig-fold	Rel	vertebrates	14.757	0.567	36	25	3040	4981	83	0.00496	5961	0.00386	7.233	7.27
PPARG::RXRA	MA0065.2	Zinc-coordinating	Hormone-nuclear Receptor	vertebrates	11.663	0.547	31	30	2620	5401	67	0.00601	4940	0.0048	7.126	5.951
Spz1	MA0111.1	Other	Other	vertebrates	11.907	0.538	33	28	2745	5276	74	0.00486	5369	0.00382	6.869	6.745
NHLH1	MA0048.1	Zipper-Type	Helix-Loop-Helix	vertebrates	14.132	0.674	29	32	2521	5500	61	0.00437	4406	0.00342	6.633	5.057
Zfp423	MA0116.1	Zinc-coordinating	BetaBetaAlpha-zinc finger	vertebrates	17.925	0.679	30	31	2522	5499	62	0.00556	4689	0.00456	6.072	5.809
CTCF	MA0139.1	Zinc-coordinating	BetaBetaAlpha-zinc finger	vertebrates	17.205	0.645	19	42	1469	6552	26	0.00295	1863	0.00229	5.617	4.497
REL	MA0101.1	Ig-fold	Rel	vertebrates	10.515	0.559	42	19	4391	3630	157	0.00938	12775	0.00827	4.993	4.027
CREB1	MA0018.2	Zipper-Type	Leucine Zipper	vertebrates	10.139	0.523	40	21	3871	4150	109	0.00521	8558	0.00443	4.766	5.308
RXRA::VDR	MA0074.1	Zinc-coordinating	Hormone-nuclear Receptor	vertebrates	20.451	0.527	4	57	206	7815	4	0.000359	211	0.000205	4.303	2.611
NR4A2	MA0160.1	Zinc-coordinating	Hormone-nuclear Receptor	vertebrates	10.165	0.491	50	11	5582	2439	308	0.0147	26101	0.0135	4.245	3.836
Ar	MA0007.1	Zinc-coordinating	Hormone-nuclear Receptor	vertebrates	15.703	0.498	4	57	232	7789	4	0.000526	243	0.000346	3.885	2.282
MIZF	MA0131.1	Zinc-coordinating	BetaBetaAlpha-zinc finger	vertebrates	13.197	0.61	14	47	1027	6994	17	0.00102	1235	0.0008	3.083	3.872
Stat3	MA0144.1	Ig-fold	Stat	vertebrates	13.601	0.505	46	15	4155	3866	122	0.00729	10396	0.00673	2.775	8.862
TEAD1	MA0090.1	Helix-Turn-Helix	Homeo	vertebrates	15.678	0.507	24	37	2260	5761	45	0.00323	3722	0.00289	2.524	3.22
RXR::RAR_DR5	MA0159.1	Zinc-coordinating	Hormone-nuclear Receptor	vertebrates	16.004	0.535	7	54	592	7429	9	0.000914	677	0.000745	2.488	1.812
YY1	MA0095.1	Zinc-coordinating	BetaBetaAlpha-zinc finger	vertebrates	8.101	0.51	50	11	6562	1459	783	0.0281	69726	0.0271	2.463	0.567
GABPA	MA0062.2	Winged Helix-Turn-Helix	Ets	vertebrates	13.335	0.647	41	20	4267	3754	118	0.00776	10223	0.00728	2.265	3.965
Hand1::Tcfe2a	MA0092.1	Zipper-Type	Helix-Loop-Helix	vertebrates	10.144	0.507	43	18	5241	2780	265	0.0158	23425	0.0152	2.216	1.419
MYC::MAX	MA0059.1	Zipper-Type	Helix-Loop-Helix	vertebrates	14.237	0.602	20	41	1585	6436	25	0.00164	2069	0.00147	1.775	4.447
MAX	MA0058.1	Zipper-Type	Helix-Loop-Helix	vertebrates	12.685	0.571	40	21	3513	4508	81	0.00484	7041	0.00456	1.685	7.555
Myb	MA0100.1	Helix-Turn-Helix	Myb	vertebrates	9.883	0.591	48	13	5535	2486	290	0.0139	25997	0.0135	1.391	2.74
RREB1	MA0073.1	Zinc-coordinating	BetaBetaAlpha-zinc finger	vertebrates	22.278	0.623	10	51	684	7337	10	0.0012	838	0.00109	1.326	3.393
ELK1	MA0028.1	Winged Helix-Turn-Helix	Ets	vertebrates	8.812	0.568	50	11	5739	2282	277	0.0166	24994	0.0162	1.178	3.111
T	MA0009.1	Beta-Hairpin-Ribbon	T	vertebrates	17.863	0.452	10	51	781	7240	11	0.000723	913	0.00065	1.118	2.651
E2F1	MA0024.1	Winged Helix-Turn-Helix	E2F	vertebrates	13.838	0.625	40	21	3635	4386	90	0.0043	7977	0.00413	1.063	6.734
HNF4A	MA0114.1	Zinc-coordinating	Hormone-nuclear Receptor	vertebrates	9.617	0.522	30	31	2765	5256	56	0.00435	4991	0.0042	0.92	4.351
TLX1::NFIC	MA0119.1	Helix-Turn-Helix::Other	Homeo::Nuclear Factor I-CCAAT-binding	vertebrates	19.665	0.598	5	56	476	7545	6	0.000502	514	0.000466	0.625	1.215
TAL1::TCF3	MA0091.1	Zipper-Type	Helix-Loop-Helix	vertebrates	14.07	0.453	33	28	3015	5006	64	0.00459	5944	0.00462	-0.199	5.027
RORA_1	MA0071.1	Zinc-coordinating	Hormone-nuclear Receptor	vertebrates	13.19	0.424	38	23	3597	4424	87	0.0052	8137	0.00527	-0.417	5.356
Nr2e3	MA0164.1	Zinc-coordinating	Hormone-nuclear Receptor	vertebrates	12.028	0.373	26	35	2671	5350	55	0.0023	5178	0.00235	-0.42	2.499
ELK4	MA0076.1	Winged Helix-Turn-Helix	Ets	vertebrates	14.123	0.583	27	34	2807	5214	47	0.00253	4480	0.00261	-0.693	2.455
NR2F1	MA0017.1	Zinc-coordinating	Hormone-nuclear Receptor	vertebrates	15.924	0.478	18	43	1611	6410	23	0.00192	2215	0.00201	-0.796	2.951
AP1	MA0099.2	Zipper-Type	Leucine Zipper	vertebrates	9.193	0.405	52	9	6298	1723	506	0.0212	47580	0.0216	-1.145	2.044
Tal1::Gata1	MA0140.1	Zipper-Type	Helix-Loop-Helix	vertebrates	11.297	0.451	26	35	2516	5505	47	0.00506	4527	0.00528	-1.269	3.153
TP53	MA0106.1	Zinc-coordinating	Loop-Sheet-Helix	vertebrates	26.239	0.603	0	61	3	8018	0	0	3	3.89e-06	-1.426	0
Pou5f1	MA0142.1	Helix-Turn-Helix	Homeo	vertebrates	14.808	0.308	12	49	1372	6649	20	0.00179	2056	0.002	-1.901	1.056
NR3C1	MA0113.1	Zinc-coordinating	Hormone-nuclear Receptor	vertebrates	14.749	0.432	11	50	1048	6973	12	0.00129	1303	0.00152	-2.428	1.783
Sox2	MA0143.1	Other Alpha-Helix	High Mobility Group	vertebrates	12.951	0.361	12	49	1145	6876	14	0.00125	1547	0.0015	-2.649	1.867
PPARG	MA0066.1	Zinc-coordinating	Hormone-nuclear Receptor	vertebrates	20.365	0.523	0	61	29	7992	0	0	29	3.76e-05	-2.707	0
SRF	MA0083.1	Other Alpha-Helix	MADS	vertebrates	17.965	0.466	3	58	380	7641	3	0.000215	429	0.000333	-2.717	0.584
NFE2L2	MA0150.1	Zipper-Type	Leucine Zipper	vertebrates	14.394	0.486	24	37	2384	5637	36	0.00237	3805	0.00271	-2.732	2.663
Ddit3::Cebpa	MA0019.1	Zipper-Type	Leucine Zipper	vertebrates	11.652	0.483	19	42	2294	5727	38	0.00273	4006	0.00311	-2.873	0.976
Pax6	MA0069.1	Helix-Turn-Helix	Homeo	vertebrates	13.798	0.432	4	57	493	7528	4	0.000335	542	0.000491	-2.949	0.65
Evi1	MA0029.1	Zinc-coordinating	BetaBetaAlpha-zinc finger	vertebrates	17.909	0.28	7	54	787	7234	8	0.000669	977	0.000886	-3.019	0.936
ESR2	MA0258.1	Zinc-coordinating	Hormone-nuclear Receptor	vertebrates	13.618	0.546	8	53	971	7050	10	0.00108	1182	0.00138	-3.366	0.77
Pax5	MA0014.1	Helix-Turn-Helix	Homeo	vertebrates	12.432	0.575	4	57	580	7441	5	0.000598	647	0.000838	-3.441	0.428
SPIB	MA0081.1	Winged Helix-Turn-Helix	Ets	vertebrates	9.06	0.466	52	9	6712	1309	775	0.0324	75354	0.0342	-3.93	0.791
HNF1A	MA0046.1	Helix-Turn-Helix	Homeo	vertebrates	15.548	0.259	8	53	1236	6785	14	0.00117	1734	0.00157	-4.17	0.298
Pax4	MA0068.1	Helix-Turn-Helix	Homeo	vertebrates	11.004	0.441	0	61	53	7968	0	0	53	0.000103	-4.272	0
EWSR1-FLI1	MA0149.1	Winged Helix-Turn-Helix	Ets	vertebrates	32.871	0.554	0	61	93	7928	0	0	95	0.000111	-4.421	0
HNF1B	MA0153.1	Helix-Turn-Helix	Homeo	vertebrates	16.821	0.222	9	52	1709	6312	23	0.00165	2860	0.00222	-5.006	0.078
STAT1	MA0137.2	Ig-fold	Stat	vertebrates	13.119	0.452	26	35	2689	5332	40	0.00359	4602	0.00447	-5.445	2.429
FOXF2	MA0030.1	Winged Helix-Turn-Helix	Forkhead	vertebrates	14.824	0.334	13	48	1698	6323	21	0.00176	2707	0.00245	-5.791	0.616
Nkx3-2	MA0122.1	Helix-Turn-Helix	Homeo	vertebrates	8.542	0.463	52	9	6050	1971	387	0.0208	39418	0.023	-5.91	3.068
RUNX1	MA0002.2	Ig-fold	Runt	vertebrates	10.401	0.502	47	14	5449	2572	245	0.0161	25455	0.0181	-6.23	2.518
Sox17	MA0078.1	Other Alpha-Helix	High Mobility Group	vertebrates	10.502	0.384	47	14	5509	2512	259	0.0139	27175	0.0158	-6.267	2.297
PBX1	MA0070.1	Helix-Turn-Helix	Homeo	vertebrates	14.641	0.31	12	49	1670	6351	19	0.00136	2669	0.00207	-6.426	0.45
Gfi	MA0038.1	Zinc-coordinating	BetaBetaAlpha-zinc finger	vertebrates	9.47	0.391	44	17	5400	2621	255	0.0152	26687	0.0173	-6.428	1.357
znf143	MA0088.1	Zinc-coordinating	BetaBetaAlpha-zinc finger	vertebrates	17.541	0.53	4	57	653	7368	4	0.000478	748	0.000969	-6.492	0.298
IRF2	MA0051.1	Winged Helix-Turn-Helix	IRF	vertebrates	21.134	0.412	1	60	374	7647	1	0.000108	407	0.000474	-6.948	0.056
RORA_2	MA0072.1	Zinc-coordinating	Hormone-nuclear Receptor	vertebrates	17.425	0.369	9	52	1492	6529	14	0.00117	2127	0.00193	-7.089	0.193
SPI1	MA0080.2	Winged Helix-Turn-Helix	Ets	vertebrates	9.64	0.435	48	13	6196	1825	393	0.0164	41858	0.019	-7.613	0.765
HLF	MA0043.1	Zipper-Type	Leucine Zipper	vertebrates	11.147	0.394	20	41	2326	5695	30	0.00215	4222	0.00328	-8.103	1.201
MEF2A	MA0052.1	Other Alpha-Helix	MADS	vertebrates	15.709	0.179	19	42	2819	5202	46	0.00275	6398	0.00414	-8.9	0.245
CEBPA	MA0102.2	Zipper-Type	Leucine Zipper	vertebrates	8.712	0.358	38	23	5043	2978	198	0.0106	22557	0.0131	-8.984	0.522
SOX9	MA0077.1	Other Alpha-Helix	High Mobility Group	vertebrates	9.079	0.358	35	26	4562	3459	143	0.00769	16993	0.0099	-9.157	0.649
Gata1	MA0035.2	Zinc-coordinating	GATA	vertebrates	10.878	0.373	44	17	5552	2469	280	0.0184	31035	0.0221	-10.312	0.998
NFYA	MA0060.1	Other Alpha-Helix	NFY CCAAT-binding	vertebrates	12.925	0.523	23	38	2719	5302	31	0.00296	4531	0.0047	-10.377	1.176
FOXO3	MA0157.1	Winged Helix-Turn-Helix	Forkhead	vertebrates	11.734	0.298	39	22	5300	2721	247	0.0118	28754	0.0149	-10.442	0.37
TBP	MA0108.2	Beta-sheet	TATA-binding	vertebrates	10.086	0.377	31	30	4051	3970	115	0.0103	13621	0.0132	-10.477	0.631
Lhx3	MA0135.1	Helix-Turn-Helix	Homeo	vertebrates	16.354	0.131	13	48	2331	5690	33	0.00256	5071	0.00427	-10.721	0.069
Foxq1	MA0040.1	Winged Helix-Turn-Helix	Forkhead	vertebrates	14.07	0.202	21	40	3200	4821	65	0.00427	9029	0.00643	-11.065	0.173
NFIL3	MA0025.1	Zipper-Type	Leucine Zipper	vertebrates	14.139	0.265	21	40	2733	5288	42	0.00276	6533	0.00465	-11.397	0.644
NFATC2	MA0152.1	Ig-fold	Rel	vertebrates	9.859	0.346	48	13	5943	2078	350	0.0146	40693	0.0184	-11.582	1.363
Sox5	MA0087.1	Other Alpha-Helix	High Mobility Group	vertebrates	10.831	0.199	38	23	5051	2970	235	0.00983	28869	0.0131	-11.735	0.511
IRF1	MA0050.1	Winged Helix-Turn-Helix	IRF	vertebrates	16.008	0.383	14	47	2535	5486	26	0.00186	4762	0.0037	-12.391	0.054
ELF5	MA0136.1	Winged Helix-Turn-Helix	Ets	vertebrates	8.693	0.429	49	12	6450	1571	450	0.0242	50450	0.0294	-12.607	0.539
FEV	MA0156.1	Winged Helix-Turn-Helix	Ets	vertebrates	12.121	0.442	49	12	6064	1957	293	0.014	35179	0.0182	-12.911	1.411
FOXD1	MA0031.1	Winged Helix-Turn-Helix	Forkhead	vertebrates	11.926	0.275	34	27	5126	2895	205	0.0098	26085	0.0135	-13.17	0.077
Prrx2	MA0075.1	Helix-Turn-Helix	Homeo	vertebrates	9.063	0.027	42	19	5716	2305	400	0.012	49623	0.0161	-13.404	0.335
Foxa2	MA0047.2	Winged Helix-Turn-Helix	Forkhead	vertebrates	13.268	0.315	31	30	4589	3432	135	0.00968	17679	0.0137	-14.273	0.137
NKX3-1	MA0124.1	Helix-Turn-Helix	Homeo	vertebrates	11.127	0.179	36	25	4905	3116	211	0.00883	28374	0.0129	-14.665	0.379
Nobox	MA0125.1	Helix-Turn-Helix	Homeo	vertebrates	9.573	0.26	39	22	5263	2758	241	0.0115	30959	0.016	-14.723	0.41
FOXA1	MA0148.1	Winged Helix-Turn-Helix	Forkhead	vertebrates	12.533	0.332	38	23	5161	2860	202	0.0133	25769	0.0184	-15.487	0.381
Pdx1	MA0132.1	Helix-Turn-Helix	Homeo	vertebrates	9.04	0.194	45	16	5880	2141	445	0.016	56745	0.0221	-16.985	0.627
FOXI1	MA0042.1	Winged Helix-Turn-Helix	Forkhead	vertebrates	13.183	0.263	35	26	4556	3465	146	0.0105	20134	0.0156	-17.076	0.658
SRY	MA0084.1	Other Alpha-Helix	High Mobility Group	vertebrates	9.193	0.238	39	22	5665	2356	320	0.0172	41563	0.0242	-18.673	0.107
ARID3A	MA0151.1	Helix-Turn-Helix	Arid	vertebrates	9.896	0.062	46	15	6057	1964	516	0.0185	66478	0.0258	-18.911	0.551
Foxd3	MA0041.1	Winged Helix-Turn-Helix	Forkhead	vertebrates	12.945	0.223	26	35	4458	3563	134	0.00961	20304	0.0158	-20.264	0.016
Nkx2-5	MA0063.1	Helix-Turn-Helix	Homeo	vertebrates	8.27	0.218	48	13	6400	1621	615	0.0257	79990	0.0363	-23.063	0.422
HOXA5	MA0158.1	Helix-Turn-Helix	Homeo	vertebrates	8.759	0.315	47	14	6657	1364	650	0.0311	84024	0.0435	-24.982	0.089
