## Supplemental File 6 for "MAGICTRICKS: A tool for predicting transcription factors and cofactors that drive gene lists"

### Sheet: Summary
Factor	Critical ChIP	Obs Tail Mean	Exp Tail Mean	Tail Enrichment	Raw p	Corrected p	Score	FDR<0.05	FDR>0.05
ESR1	3.56004	54.2663	76.072	0.713355	2.86829e-14	5.01951e-13	8.77379
GATA3	3.27038	26.2485	40.086	0.654806	3.46724e-15	1.21353e-13	8.45744
FOXA1	4.03605	18.5652	24.3939	0.761058	2.07162e-09	1.81267e-08	5.89187
ZNF217	12.0321	58.5279	108.091	0.54147	9.61891e-12	1.12221e-10	5.38759
FOXA2	2.45657	20.539	28.0688	0.731739	1.64177e-05	8.20887e-05	2.98968
EZH2	5.742	27.4953	58.8528	0.467187	4.52927e-07	3.17049e-06	2.569
P300	2.73129	18.9346	32.6717	0.57954	5.42785e-05	0.000237468	2.10048
SUZ12	17.0394	54.5611	118.208	0.461566	4.8815e-06	2.84754e-05	2.09806
GATA2	5.56192	23.0918	36.4575	0.633391	0.00254727	0.00990606	1.26938
RAD21	1.06504	10.3532	11.324	0.914271	0.02115	0.0569424	1.13787
SMC3	6.11667	16.9558	21.201	0.799764	0.0150416	0.0526456	1.02261
MAFK	5.24785	21.9527	28.9671	0.757851	0.0151547	0.0482194	0.997922
MAFF	5.59124	27.6138	44.5373	0.620016	0.0217379	0.0543447	0.784222
FOSL2	6.07578	35.1984	51.6483	0.681502	0.0477734	0.0983569	0.686405
HNF4G	5.40914	31.2895	50.6978	0.617178	0.0402837	0.0939953	0.633776
HNF4A	8.30214	32.6625	51.4959	0.634275	0.0461234	0.100895	0.63182
PRDM1	10.3288	82.4733	238.601	0.345654	0.0180542	0.052658	0.441931
CEBPB	1.72675	13.9434	20.4869	0.680602	0.196499	0.254721	0.404234
CTCF	0.630772	9.30494	13.8241	0.673095	0.217466	0.262459	0.391027
TEAD4	3.21178	20.4573	31.2743	0.654125	0.203478	0.254347	0.388925
ARID3A	4.8714	26.4027	57.4695	0.459421	0.0893708	0.173777	0.349164
JUN	5.70926	19.2723	36.9672	0.521336	0.130921	0.218201	0.344678
FOS	2.41653	16.1193	28.7698	0.560286	0.235308	0.257368	0.330258
NFIC	8.32297	25.1092	43.9091	0.571844	0.192566	0.269592	0.325547
BRG1	29.8233	47.6144	103.707	0.459125	0.110504	0.20356	0.317397
NR3C1	3.2781	33.0759	68.6848	0.481561	0.126781	0.221867	0.314896
HDAC2	7.64103	17.7341	37.885	0.468104	0.151414	0.220812	0.307066
MBD4	25.2638	35.112	83.7719	0.419138	0.243036	0.257765	0.246779
INI1	48.0374	58.4978	138.338	0.422862	0.195659	0.263387	0.245009
CTBP2	15.1942	27.8125	82.4582	0.337293	0.225442	0.263016	0.195636
NANOG	17.2118	53.4291	193.545	0.276055	0.134832	0.214506	0.184559
GATA1	17.57	38.507	128.199	0.300368	0.228184	0.257627	0.17692
POU5F1	27.8909	44.5519	167.934	0.265294	0.249022	0.249022	0.160174
BDP1	32.2768	53.5075	493.044	0.108525	0.138268	0.210408	0.0734647
PGC1A	61.2712	63.4193	545.552	0.116248	0.244968	0.252173	0.0695513

### Sheet: ESR1 targets
Gene	ChIP
FSIP1	75.8497
MLPH	68.4778
GREB1	53.0721
SCNN1A	52.2318
VAV3	48.4275
CAPN9	48.4262
AGR3	47.8884
INPP4B	47.2544
MYB	46.7693
KRT37	42.6861
NEK10	39.8735
PGR	38.6976
MAPT	38.5028
ERBB4	37.6071
PLAT	37.5515
RERG	37.0787
SPDEF	34.8501
SCGB1D2	33.1702
ANXA9	30.8706
FAM134B	29.7101
CA12	27.8647
ESR1	27.533
ABCC11	25.5167
ACOX2	25.4255
XBP1	25.1552
THSD4	23.5754
NCAM2	23.5372
KIAA1324	21.5053
ABAT	21.1704
TBC1D9	21.0236
TMEM45B	20.303
DACH1	20.2098
UGCG	16.7308
PIP	16.406
PDZK1	16.1643
CLSTN2	15.933
FBP1	15.1768
ZNF552	14.4787
SCUBE2	13.9872
IL6ST	12.8738
LRG1	12.8654
MYRIP	12.4925
ACSM1	12.3961
PREX1	11.7637
TSPAN1	11.7115
AR	11.6728
TRH	10.6409
RET	10.6001
SERPINA6	10.5028
STC2	10.0153
PRR15	9.49148
LRRC31	9.38146
SLC7A2	9.32471
ATP1A2	8.30237
FOXA1	8.15941
REEP1	8.02341
CHST8	8.00084
CCDC48	7.79524
SEMA3C	7.70106
SAG	7.66271
LONRF2	7.5713
CLIC6	7.1971
RAB17	7.16025
FBXL16	7.15315
GLYATL1	7.07932
REEP6	6.93817
NTN4	6.75953
TMEM26	6.74519
CCDC74B	6.67985
CMBL	6.27488
BCAS1	6.03352
PGLYRP2	5.95048
AREG	5.91736
SPINK4	5.90393
RAI2	5.79556
PKIB	5.57348
SLC7A8	5.52473
SIDT1	5.41203
SUSD3	5.26563
CYP4X1	5.25981
SLC40A1	5.09212
ENPP1	4.69784
FAM81B	4.49535
SYT17	4.41238
TFF1	4.36851
BCL2	4.35607
GSTM3	4.14617
THBS4	4.12035
CPA3	4.02358
MICALCL	3.94748
IGFALS	3.8128
CRIP1	3.7928
NAT2	3.78942
UGT2B15	3.72181
AGR2	3.63927
