## Supplemental File 8 for "MAGICTRICKS: A tool for predicting transcription factors and cofactors that drive gene lists"

### Sheet: ONTOLOGY
Reactome enrichment for ENRICHR-derived ESR1 target genes.
#term ID	term description	observed gene count	background gene count	false discovery rate	matching proteins in your network (IDs)	matching proteins in your network (labels)
HSA-9018519	Estrogen-dependent gene expression	3	115	0.0112	ENSP00000291527,ENSP00000339992,ENSP00000370896	GREB1,MYB,TFF1
Reactome enrichment for MAGICTRICKS-derived ESR1 target genes.
#term ID	term description	observed gene count	background gene count	false discovery rate	matching proteins in your network (IDs)	matching proteins in your network (labels)
HSA-9018519	Estrogen-dependent gene expression	7	118	0.0005	ENSP00000250448,ENSP00000291527,ENSP00000325120,ENSP00000339992,ENSP00000370896,ENSP00000381185,ENSP00000405330	BCL2,ESR1,FOXA1,GREB1,MYB,PGR,TFF1
HSA-156580	Phase II - Conjugation of compounds	5	103	0.0091	ENSP00000256594,ENSP00000286479,ENSP00000300079,ENSP00000301956,ENSP00000341045	ACSM1,GLYATL1,GSTM3,NAT2,UGT2B15
HSA-4090294	SUMOylation of intracellular receptors	3	23	0.0107	ENSP00000325120,ENSP00000363822,ENSP00000405330	AR,ESR1,PGR
HSA-177135	Conjugation of benzoate with glycine	2	6	0.0216	ENSP00000300079,ENSP00000301956	ACSM1,GLYATL1
HSA-211859	Biological oxidations	6	214	0.0216	ENSP00000256594,ENSP00000286479,ENSP00000296658,ENSP00000300079,ENSP00000301956,ENSP00000341045	ACSM1,CMBL,GLYATL1,GSTM3,NAT2,UGT2B15
HSA-383280	Nuclear Receptor transcription pathway	3	39	0.0279	ENSP00000325120,ENSP00000363822,ENSP00000405330	AR,ESR1,PGR
Biological Process enrichment for MAGICTRICKS-derived ESR1 target genes.
#term ID	term description	observed gene count	background gene count	false discovery rate	matching proteins in your network (IDs)	matching proteins in your network (labels)
GO:0022612	gland morphogenesis	8	94	8.52e-05	ENSP00000250448,ENSP00000265361,ENSP00000325120,ENSP00000332449,ENSP00000363822,ENSP00000379097,ENSP00000381185,ENSP00000405330	AR,AREG,BCL2,CRIP1,ESR1,FOXA1,PGR,SEMA3C
GO:0060444	branching involved in mammary gland duct morphogenesis	4	21	0.0045	ENSP00000325120,ENSP00000363822,ENSP00000379097,ENSP00000405330	AR,AREG,ESR1,PGR
GO:0060749	mammary gland alveolus development	4	18	0.0045	ENSP00000342235,ENSP00000363822,ENSP00000379097,ENSP00000405330	AR,AREG,ERBB4,ESR1
GO:0060512	prostate gland morphogenesis	4	24	0.0046	ENSP00000250448,ENSP00000332449,ENSP00000363822,ENSP00000405330	AR,CRIP1,ESR1,FOXA1
GO:0060745	mammary gland branching involved in pregnancy	3	6	0.0046	ENSP00000325120,ENSP00000363822,ENSP00000405330	AR,ESR1,PGR
GO:0061180	mammary gland epithelium development	5	55	0.0046	ENSP00000325120,ENSP00000342235,ENSP00000363822,ENSP00000379097,ENSP00000405330	AR,AREG,ERBB4,ESR1,PGR
GO:0061138	morphogenesis of a branching epithelium	7	160	0.0053	ENSP00000250448,ENSP00000265361,ENSP00000325120,ENSP00000363822,ENSP00000379097,ENSP00000381185,ENSP00000405330	AR,AREG,BCL2,ESR1,FOXA1,PGR,SEMA3C
GO:0010039	response to iron ion	4	32	0.0061	ENSP00000261024,ENSP00000291527,ENSP00000379845,ENSP00000381185	ABAT,BCL2,SLC40A1,TFF1
GO:0048732	gland development	10	395	0.0061	ENSP00000216037,ENSP00000250448,ENSP00000265361,ENSP00000325120,ENSP00000332449,ENSP00000342235,ENSP00000363822,ENSP00000379097,ENSP00000381185,ENSP00000405330	AR,AREG,BCL2,CRIP1,ERBB4,ESR1,FOXA1,PGR,SEMA3C,XBP1
GO:0002064	epithelial cell development	7	179	0.0065	ENSP00000216037,ENSP00000250448,ENSP00000256594,ENSP00000325120,ENSP00000363149,ENSP00000363822,ENSP00000405330	AR,ESR1,FOXA1,GSTM3,PGR,SPDEF,XBP1
GO:0065008	regulation of biological quality	34	3559	0.007	ENSP00000004531,ENSP00000178638,ENSP00000216037,ENSP00000220809,ENSP00000250448,ENSP00000261024,ENSP00000262622,ENSP00000264601,ENSP00000265087,ENSP00000291527,ENSP00000296046,ENSP00000301956,ENSP00000301972,ENSP00000303452,ENSP00000320378,ENSP00000339992,ENSP00000340820,ENSP00000342235,ENSP00000342850,ENSP00000347538,ENSP00000347942,ENSP00000353292,ENSP00000354238,ENSP00000354490,ENSP00000359073…	ABAT,ACSM1,AGR2,AR,ATP1A2,BCL2,CA12,CHST8,CLSTN2,CPA3,ENPP1,ERBB4,ESR1,FOXA1,MAPT,MYB,MYRIP,PKIB,PLAT,PREX1,RAB17,RET,SCNN1A,SERPINA6,SLC40A1,SLC7A2,SLC7A8,STC2,SYT17,TFF1,TRH,TSPAN1,VAV3,XBP1
GO:0048754	branching morphogenesis of an epithelial tube	6	134	0.0103	ENSP00000250448,ENSP00000325120,ENSP00000363822,ENSP00000379097,ENSP00000381185,ENSP00000405330	AR,AREG,BCL2,ESR1,FOXA1,PGR
GO:0042221	response to chemical	37	4153	0.0105	ENSP00000004531,ENSP00000216037,ENSP00000250448,ENSP00000256594,ENSP00000256953,ENSP00000261024,ENSP00000265087,ENSP00000265361,ENSP00000286479,ENSP00000291009,ENSP00000291527,ENSP00000296658,ENSP00000301956,ENSP00000303452,ENSP00000320378,ENSP00000325120,ENSP00000332449,ENSP00000339730,ENSP00000339992,ENSP00000340820,ENSP00000340998,ENSP00000341045,ENSP00000342235,ENSP00000347942,ENSP00000354238…	ABAT,ACSM1,AR,AREG,ATP1A2,BCL2,CMBL,CRIP1,ENPP1,ERBB4,ESR1,FBP1,FOXA1,GSTM3,IL6ST,MAPT,MYB,NAT2,NTN4,PDZK1,PGR,PIP,PREX1,RERG,RET,SEMA3C,SLC40A1,SLC7A2,SLC7A8,SPINK4,STC2,TFF1,THBS4,TRH,UGT2B15,VAV3,XBP1
GO:0002070	epithelial cell maturation	3	16	0.0135	ENSP00000216037,ENSP00000250448,ENSP00000325120	FOXA1,PGR,XBP1
GO:0032879	regulation of localization	26	2524	0.0173	ENSP00000216037,ENSP00000233596,ENSP00000264601,ENSP00000265087,ENSP00000265361,ENSP00000290332,ENSP00000301972,ENSP00000303452,ENSP00000339730,ENSP00000339992,ENSP00000340820,ENSP00000342235,ENSP00000347538,ENSP00000347942,ENSP00000354238,ENSP00000354490,ENSP00000361009,ENSP00000361072,ENSP00000363822,ENSP00000379845,ENSP00000381185,ENSP00000391490,ENSP00000394485,ENSP00000411197,ENSP00000438346…	ABAT,AGR2,AR,ATP1A2,BCL2,CLIC6,DACH1,ENPP1,ERBB4,MAPT,MYB,MYRIP,PDZK1,PREX1,RAB17,REEP1,REEP6,RET,SEMA3C,STC2,SYT17,TBC1D9,THBS4,TRH,TSPAN1,XBP1
GO:0060429	epithelium development	15	1055	0.022	ENSP00000216037,ENSP00000225550,ENSP00000250448,ENSP00000256594,ENSP00000261024,ENSP00000265361,ENSP00000325120,ENSP00000342235,ENSP00000347942,ENSP00000363149,ENSP00000363822,ENSP00000379097,ENSP00000381185,ENSP00000391490,ENSP00000405330	AGR2,AR,AREG,BCL2,ERBB4,ESR1,FOXA1,GSTM3,KRT37,PGR,RET,SEMA3C,SLC40A1,SPDEF,XBP1
GO:0060487	lung epithelial cell differentiation	3	20	0.022	ENSP00000250448,ENSP00000363149,ENSP00000391490	AGR2,FOXA1,SPDEF
GO:0006805	xenobiotic metabolic process	5	108	0.0229	ENSP00000256594,ENSP00000286479,ENSP00000296658,ENSP00000301956,ENSP00000341045	ACSM1,CMBL,GSTM3,NAT2,UGT2B15
GO:0009725	response to hormone	13	854	0.0229	ENSP00000216037,ENSP00000250448,ENSP00000256953,ENSP00000265087,ENSP00000291527,ENSP00000303452,ENSP00000325120,ENSP00000354238,ENSP00000354490,ENSP00000363822,ENSP00000379097,ENSP00000381185,ENSP00000405330	AR,AREG,ATP1A2,BCL2,ENPP1,ESR1,FOXA1,PGR,RERG,STC2,TFF1,TRH,XBP1
GO:0010817	regulation of hormone levels	10	511	0.0229	ENSP00000250448,ENSP00000262622,ENSP00000265087,ENSP00000296046,ENSP00000301972,ENSP00000303452,ENSP00000339992,ENSP00000342850,ENSP00000379845,ENSP00000405330	ABAT,CHST8,CPA3,ESR1,FOXA1,MYB,MYRIP,SERPINA6,STC2,TRH
GO:0060135	maternal process involved in female pregnancy	4	60	0.0229	ENSP00000265087,ENSP00000325120,ENSP00000363822,ENSP00000405330	AR,ESR1,PGR,STC2
GO:0060480	lung goblet cell differentiation	2	3	0.0229	ENSP00000363149,ENSP00000391490	AGR2,SPDEF
GO:0060740	prostate gland epithelium morphogenesis	3	22	0.0229	ENSP00000250448,ENSP00000363822,ENSP00000405330	AR,ESR1,FOXA1
GO:0060741	prostate gland stromal morphogenesis	2	3	0.0229	ENSP00000250448,ENSP00000332449	CRIP1,FOXA1
GO:0060748	tertiary branching involved in mammary gland duct morphogenesis	2	3	0.0229	ENSP00000325120,ENSP00000363822	AR,PGR
GO:0009888	tissue development	19	1626	0.0231	ENSP00000216037,ENSP00000225550,ENSP00000250448,ENSP00000256594,ENSP00000261024,ENSP00000265087,ENSP00000265361,ENSP00000325120,ENSP00000332449,ENSP00000342235,ENSP00000347942,ENSP00000354238,ENSP00000363149,ENSP00000363397,ENSP00000363822,ENSP00000379097,ENSP00000381185,ENSP00000391490,ENSP00000405330	AGR2,AR,AREG,BCL2,CRIP1,ENPP1,ERBB4,ESR1,FOXA1,GSTM3,KRT37,PGR,RET,SEMA3C,SLC40A1,SPDEF,STC2,UGCG,XBP1
GO:0014031	mesenchymal cell development	4	62	0.0231	ENSP00000265361,ENSP00000342235,ENSP00000347942,ENSP00000381185	BCL2,ERBB4,RET,SEMA3C
GO:0010941	regulation of cell death	19	1638	0.0238	ENSP00000216037,ENSP00000250448,ENSP00000261024,ENSP00000291009,ENSP00000304642,ENSP00000307697,ENSP00000308606,ENSP00000339992,ENSP00000340820,ENSP00000342235,ENSP00000347942,ENSP00000359073,ENSP00000361009,ENSP00000363149,ENSP00000363822,ENSP00000370698,ENSP00000381185,ENSP00000391490,ENSP00000405330	ACOX2,AGR2,AGR3,AR,BCL2,ERBB4,ESR1,FAM134B,FOXA1,IL6ST,MAPT,MYB,PIP,PREX1,RET,SLC40A1,SPDEF,VAV3,XBP1
GO:0014042	positive regulation of neuron maturation	2	4	0.025	ENSP00000347942,ENSP00000381185	BCL2,RET
GO:0060750	epithelial cell proliferation involved in mammary gland duct elongation	2	4	0.025	ENSP00000379097,ENSP00000405330	AREG,ESR1
GO:0071695	anatomical structure maturation	5	121	0.025	ENSP00000216037,ENSP00000250448,ENSP00000325120,ENSP00000340998,ENSP00000347942	FOXA1,NTN4,PGR,RET,XBP1
GO:0010942	positive regulation of cell death	11	663	0.0259	ENSP00000216037,ENSP00000250448,ENSP00000307697,ENSP00000339992,ENSP00000340820,ENSP00000342235,ENSP00000347942,ENSP00000359073,ENSP00000361009,ENSP00000363149,ENSP00000381185	ACOX2,BCL2,ERBB4,FOXA1,MAPT,MYB,PREX1,RET,SPDEF,VAV3,XBP1
GO:0040008	regulation of growth	11	663	0.0259	ENSP00000216037,ENSP00000256953,ENSP00000265087,ENSP00000340820,ENSP00000342235,ENSP00000347538,ENSP00000354238,ENSP00000363822,ENSP00000381185,ENSP00000391490,ENSP00000408025	AGR2,AR,BCL2,ENPP1,ERBB4,FBP1,MAPT,RERG,STC2,SYT17,XBP1
GO:0042493	response to drug	13	900	0.0268	ENSP00000004531,ENSP00000265361,ENSP00000303452,ENSP00000339992,ENSP00000347942,ENSP00000354490,ENSP00000359073,ENSP00000369045,ENSP00000379097,ENSP00000379845,ENSP00000381185,ENSP00000394485,ENSP00000408025	ABAT,AREG,ATP1A2,BCL2,FBP1,MYB,PDZK1,RET,SEMA3C,SLC7A2,SPINK4,TRH,VAV3
GO:0050793	regulation of developmental process	24	2416	0.027	ENSP00000216037,ENSP00000250448,ENSP00000264601,ENSP00000265087,ENSP00000265361,ENSP00000302621,ENSP00000339730,ENSP00000339992,ENSP00000340820,ENSP00000340998,ENSP00000342235,ENSP00000345968,ENSP00000347538,ENSP00000347942,ENSP00000354238,ENSP00000361009,ENSP00000363149,ENSP00000363822,ENSP00000370698,ENSP00000379097,ENSP00000381185,ENSP00000391490,ENSP00000402460,ENSP00000405330	AGR2,AR,AREG,BCL2,CLSTN2,ENPP1,ERBB4,ESR1,FOXA1,IL6ST,LRG1,MAPT,MYB,NTN4,PGLYRP2,PREX1,RAB17,RET,SEMA3C,SPDEF,STC2,SYT17,THBS4,XBP1
GO:0014052	regulation of gamma-aminobutyric acid secretion	2	5	0.0277	ENSP00000303452,ENSP00000379845	ABAT,TRH
GO:0035295	tube development	12	793	0.0277	ENSP00000216037,ENSP00000250448,ENSP00000265361,ENSP00000325120,ENSP00000347942,ENSP00000359073,ENSP00000363149,ENSP00000363822,ENSP00000379097,ENSP00000381185,ENSP00000391490,ENSP00000405330	AGR2,AR,AREG,BCL2,ESR1,FOXA1,PGR,RET,SEMA3C,SPDEF,VAV3,XBP1
GO:0045785	positive regulation of cell adhesion	8	375	0.0277	ENSP00000216037,ENSP00000250448,ENSP00000339992,ENSP00000347942,ENSP00000359073,ENSP00000361009,ENSP00000370698,ENSP00000391490	AGR2,FOXA1,IL6ST,MYB,PREX1,RET,VAV3,XBP1
GO:0048863	stem cell differentiation	5	131	0.0277	ENSP00000250448,ENSP00000265361,ENSP00000342235,ENSP00000347942,ENSP00000405330	ERBB4,ESR1,FOXA1,RET,SEMA3C
GO:0051094	positive regulation of developmental process	16	1286	0.0277	ENSP00000216037,ENSP00000250448,ENSP00000265361,ENSP00000302621,ENSP00000339992,ENSP00000340820,ENSP00000342235,ENSP00000347538,ENSP00000347942,ENSP00000361009,ENSP00000363149,ENSP00000363822,ENSP00000370698,ENSP00000381185,ENSP00000391490,ENSP00000402460	AGR2,AR,BCL2,CLSTN2,ERBB4,FOXA1,IL6ST,LRG1,MAPT,MYB,PREX1,RET,SEMA3C,SPDEF,SYT17,XBP1
GO:2000027	regulation of animal organ morphogenesis	6	207	0.0289	ENSP00000216037,ENSP00000265361,ENSP00000340998,ENSP00000363822,ENSP00000381185,ENSP00000405330	AR,BCL2,ESR1,NTN4,SEMA3C,XBP1
GO:2000026	regulation of multicellular organismal development	20	1876	0.0305	ENSP00000216037,ENSP00000250448,ENSP00000264601,ENSP00000265361,ENSP00000302621,ENSP00000339730,ENSP00000339992,ENSP00000340820,ENSP00000340998,ENSP00000342235,ENSP00000345968,ENSP00000347538,ENSP00000347942,ENSP00000354238,ENSP00000361009,ENSP00000363822,ENSP00000370698,ENSP00000381185,ENSP00000402460,ENSP00000405330	AR,BCL2,CLSTN2,ENPP1,ERBB4,ESR1,FOXA1,IL6ST,LRG1,MAPT,MYB,NTN4,PGLYRP2,PREX1,RAB17,RET,SEMA3C,SYT17,THBS4,XBP1
GO:0055123	digestive system development	5	139	0.0318	ENSP00000216037,ENSP00000347942,ENSP00000363149,ENSP00000381185,ENSP00000391490	AGR2,BCL2,RET,SPDEF,XBP1
GO:0010035	response to inorganic substance	9	491	0.0324	ENSP00000261024,ENSP00000291527,ENSP00000332449,ENSP00000339992,ENSP00000340820,ENSP00000379097,ENSP00000379845,ENSP00000381185,ENSP00000408025	ABAT,AREG,BCL2,CRIP1,FBP1,MAPT,MYB,SLC40A1,TFF1
GO:0010720	positive regulation of cell development	9	491	0.0324	ENSP00000250448,ENSP00000265361,ENSP00000339992,ENSP00000340820,ENSP00000347538,ENSP00000347942,ENSP00000361009,ENSP00000370698,ENSP00000381185	BCL2,FOXA1,IL6ST,MAPT,MYB,PREX1,RET,SEMA3C,SYT17
GO:0033993	response to lipid	12	825	0.0324	ENSP00000216037,ENSP00000250448,ENSP00000265087,ENSP00000303452,ENSP00000325120,ENSP00000339992,ENSP00000347942,ENSP00000354490,ENSP00000363822,ENSP00000379097,ENSP00000381185,ENSP00000405330	AR,AREG,ATP1A2,BCL2,ESR1,FOXA1,MYB,PGR,RET,STC2,TRH,XBP1
GO:0060562	epithelial tube morphogenesis	7	298	0.0324	ENSP00000250448,ENSP00000325120,ENSP00000347942,ENSP00000363822,ENSP00000379097,ENSP00000381185,ENSP00000405330	AR,AREG,BCL2,ESR1,FOXA1,PGR,RET
GO:0043065	positive regulation of apoptotic process	10	604	0.0326	ENSP00000216037,ENSP00000250448,ENSP00000339992,ENSP00000340820,ENSP00000342235,ENSP00000347942,ENSP00000359073,ENSP00000361009,ENSP00000363149,ENSP00000381185	BCL2,ERBB4,FOXA1,MAPT,MYB,PREX1,RET,SPDEF,VAV3,XBP1
GO:0048638	regulation of developmental growth	7	302	0.0326	ENSP00000265087,ENSP00000340820,ENSP00000342235,ENSP00000347538,ENSP00000363822,ENSP00000381185,ENSP00000391490	AGR2,AR,BCL2,ERBB4,MAPT,STC2,SYT17
GO:0051955	regulation of amino acid transport	3	34	0.0326	ENSP00000303452,ENSP00000354490,ENSP00000379845	ABAT,ATP1A2,TRH
GO:0001755	neural crest cell migration	3	35	0.0336	ENSP00000265361,ENSP00000342235,ENSP00000347942	ERBB4,RET,SEMA3C
GO:0048469	cell maturation	5	146	0.0336	ENSP00000216037,ENSP00000250448,ENSP00000325120,ENSP00000340998,ENSP00000347942	FOXA1,NTN4,PGR,RET,XBP1
GO:0035239	tube morphogenesis	10	615	0.0339	ENSP00000216037,ENSP00000250448,ENSP00000325120,ENSP00000347942,ENSP00000359073,ENSP00000363822,ENSP00000379097,ENSP00000381185,ENSP00000391490,ENSP00000405330	AGR2,AR,AREG,BCL2,ESR1,FOXA1,PGR,RET,VAV3,XBP1
GO:0030155	regulation of cell adhesion	10	623	0.0368	ENSP00000216037,ENSP00000250448,ENSP00000339992,ENSP00000347942,ENSP00000359073,ENSP00000361009,ENSP00000370698,ENSP00000379845,ENSP00000381185,ENSP00000391490	ABAT,AGR2,BCL2,FOXA1,IL6ST,MYB,PREX1,RET,VAV3,XBP1
GO:0002009	morphogenesis of an epithelium	8	414	0.0379	ENSP00000250448,ENSP00000265361,ENSP00000325120,ENSP00000347942,ENSP00000363822,ENSP00000379097,ENSP00000381185,ENSP00000405330	AR,AREG,BCL2,ESR1,FOXA1,PGR,RET,SEMA3C
GO:0002067	glandular epithelial cell differentiation	3	38	0.0379	ENSP00000250448,ENSP00000363149,ENSP00000391490	AGR2,FOXA1,SPDEF
GO:0030050	vesicle transport along actin filament	2	8	0.0379	ENSP00000264605,ENSP00000301972	MLPH,MYRIP
GO:0046545	development of primary female sexual characteristics	4	89	0.0382	ENSP00000325120,ENSP00000381185,ENSP00000405330,ENSP00000482245	BCL2,DACH1,ESR1,PGR
GO:0048545	response to steroid hormone	7	324	0.0393	ENSP00000303452,ENSP00000325120,ENSP00000354490,ENSP00000363822,ENSP00000379097,ENSP00000381185,ENSP00000405330	AR,AREG,ATP1A2,BCL2,ESR1,PGR,TRH
GO:0033146	regulation of intracellular estrogen receptor signaling pathway	3	40	0.0397	ENSP00000250448,ENSP00000363822,ENSP00000405330	AR,ESR1,FOXA1
GO:0044070	regulation of anion transport	4	91	0.0397	ENSP00000303452,ENSP00000354490,ENSP00000379845,ENSP00000394485	ABAT,ATP1A2,PDZK1,TRH
GO:0030855	epithelial cell differentiation	10	649	0.0428	ENSP00000216037,ENSP00000225550,ENSP00000250448,ENSP00000256594,ENSP00000325120,ENSP00000342235,ENSP00000363149,ENSP00000363822,ENSP00000391490,ENSP00000405330	AGR2,AR,ERBB4,ESR1,FOXA1,GSTM3,KRT37,PGR,SPDEF,XBP1
GO:0048639	positive regulation of developmental growth	5	165	0.0457	ENSP00000340820,ENSP00000342235,ENSP00000347538,ENSP00000381185,ENSP00000391490	AGR2,BCL2,ERBB4,MAPT,SYT17
GO:0010038	response to metal ion	7	339	0.0462	ENSP00000261024,ENSP00000291527,ENSP00000332449,ENSP00000340820,ENSP00000379845,ENSP00000381185,ENSP00000408025	ABAT,BCL2,CRIP1,FBP1,MAPT,SLC40A1,TFF1
GO:0051239	regulation of multicellular organismal process	25	2788	0.0467	ENSP00000216037,ENSP00000220809,ENSP00000250448,ENSP00000264601,ENSP00000265087,ENSP00000265361,ENSP00000302621,ENSP00000339730,ENSP00000339992,ENSP00000340820,ENSP00000340998,ENSP00000342235,ENSP00000345968,ENSP00000347538,ENSP00000347942,ENSP00000354238,ENSP00000354490,ENSP00000361009,ENSP00000363822,ENSP00000370698,ENSP00000379097,ENSP00000379845,ENSP00000381185,ENSP00000402460,ENSP00000405330	ABAT,AR,AREG,ATP1A2,BCL2,CLSTN2,ENPP1,ERBB4,ESR1,FOXA1,IL6ST,LRG1,MAPT,MYB,NTN4,PGLYRP2,PLAT,PREX1,RAB17,RET,SEMA3C,STC2,SYT17,THBS4,XBP1
GO:0060600	dichotomous subdivision of an epithelial terminal unit	2	10	0.0467	ENSP00000265361,ENSP00000379097	AREG,SEMA3C
GO:0045597	positive regulation of cell differentiation	12	908	0.0479	ENSP00000216037,ENSP00000250448,ENSP00000265361,ENSP00000339992,ENSP00000340820,ENSP00000347538,ENSP00000347942,ENSP00000361009,ENSP00000363149,ENSP00000363822,ENSP00000370698,ENSP00000381185	AR,BCL2,FOXA1,IL6ST,MAPT,MYB,PREX1,RET,SEMA3C,SPDEF,SYT17,XBP1
GO:0032501	multicellular organismal process	46	6507	0.0482	ENSP00000004531,ENSP00000216037,ENSP00000220809,ENSP00000225550,ENSP00000233596,ENSP00000250448,ENSP00000256186,ENSP00000256594,ENSP00000261024,ENSP00000262622,ENSP00000264601,ENSP00000265087,ENSP00000265361,ENSP00000271971,ENSP00000291009,ENSP00000291527,ENSP00000296046,ENSP00000303452,ENSP00000304642,ENSP00000317836,ENSP00000325120,ENSP00000332449,ENSP00000339730,ENSP00000339992,ENSP00000340820…	ABAT,AGR2,AR,AREG,ATP1A2,BCL2,CAPN9,CHST8,CPA3,CRIP1,DACH1,ENPP1,ERBB4,ESR1,FAM134B,FOXA1,GSTM3,IL6ST,KRT37,MAPT,MICALCL,MYB,NCAM2,NTN4,PGR,PIP,PLAT,PREX1,PRR15,RAB17,RAI2,REEP6,RET,SCNN1A,SCUBE2,SEMA3C,SLC40A1,SLC7A2,SPDEF,STC2,SYT17,TFF1,THBS4,TRH,VAV3,XBP1
GO:0055081	anion homeostasis	3	45	0.0482	ENSP00000178638,ENSP00000216037,ENSP00000354238	CA12,ENPP1,XBP1
