## Supplemental File 9 for "MAGICTRICKS: A tool for predicting transcription factors and cofactors that drive gene lists"

CASE_ID	subtype
TCGA-A2-A04P-01	basal-like
TCGA-A1-A0SK-01	basal-like
TCGA-A2-A0CM-01	basal-like
TCGA-AR-A1AR-01	basal-like
TCGA-B6-A0WX-01	basal-like
TCGA-BH-A1F0-01	basal-like
TCGA-BH-A18V-01	basal-like
TCGA-BH-A18Q-01	basal-like
TCGA-BH-A18K-01	basal-like
TCGA-BH-A0E0-01	basal-like
TCGA-BH-A0RX-01	basal-like
TCGA-A7-A13D-01	basal-like
TCGA-BH-A0E6-01	basal-like
TCGA-AO-A0J4-01	basal-like
TCGA-A7-A0CE-01	basal-like
TCGA-A7-A0DA-01	basal-like
TCGA-D8-A142-01	basal-like
TCGA-AQ-A04J-01	basal-like
TCGA-A2-A0T0-01	basal-like
TCGA-A2-A0D0-01	basal-like
TCGA-AO-A0J6-01	basal-like
TCGA-A2-A0YM-01	basal-like
TCGA-A2-A0D2-01	basal-like
TCGA-BH-A0B3-01	basal-like
TCGA-A2-A04Q-01	basal-like
TCGA-A2-A0SX-01	basal-like
TCGA-AO-A0JL-01	basal-like
TCGA-AO-A12F-01	basal-like
TCGA-BH-A0B9-01	basal-like
TCGA-B6-A0RT-01	basal-like
TCGA-AO-A129-01	basal-like
TCGA-AO-A124-01	basal-like
TCGA-B6-A0RU-01	basal-like
TCGA-B6-A0IQ-01	basal-like
TCGA-B6-A0I2-01	basal-like
TCGA-B6-A0IJ-01	basal-like
TCGA-B6-A0RE-01	basal-like
TCGA-A2-A0ST-01	basal-like
TCGA-AR-A0TP-01	basal-like
TCGA-A1-A0SO-01	basal-like
TCGA-A8-A07C-01	basal-like
TCGA-A8-A07O-01	basal-like
TCGA-A8-A07R-01	basal-like
TCGA-A8-A07U-01	basal-like
TCGA-A8-A08H-01	basal-like
TCGA-A8-A08R-01	basal-like
TCGA-AN-A04D-01	basal-like
TCGA-AN-A0AL-01	basal-like
TCGA-AN-A0AR-01	basal-like
TCGA-AN-A0FJ-01	basal-like
TCGA-AN-A0FL-01	basal-like
TCGA-AN-A0FX-01	basal-like
TCGA-AN-A0XU-01	basal-like
TCGA-AR-A0TS-01	basal-like
TCGA-AR-A0U1-01	basal-like
TCGA-AR-A0U4-01	basal-like
TCGA-AR-A1AH-01	basal-like
TCGA-AR-A1AI-01	basal-like
TCGA-AR-A1AJ-01	basal-like
TCGA-AR-A1AQ-01	basal-like
TCGA-AR-A1AY-01	basal-like
TCGA-BH-A0AV-01	basal-like
TCGA-BH-A0BG-01	basal-like
TCGA-BH-A0BL-01	basal-like
TCGA-BH-A0BW-01	basal-like
TCGA-BH-A0DL-01	basal-like
TCGA-BH-A0WA-01	basal-like
TCGA-C8-A12K-01	basal-like
TCGA-C8-A12V-01	basal-like
TCGA-C8-A131-01	basal-like
TCGA-C8-A134-01	basal-like
TCGA-D8-A147-01	basal-like
TCGA-E2-A14N-01	basal-like
TCGA-E2-A14R-01	basal-like
TCGA-E2-A14X-01	basal-like
TCGA-E2-A14Y-01	basal-like
TCGA-E2-A150-01	basal-like
TCGA-E2-A158-01	basal-like
TCGA-E2-A159-01	basal-like
TCGA-E2-A1B5-01	basal-like
TCGA-E2-A108-01	Claudin low
TCGA-AR-A1AO-01	Claudin low
TCGA-A8-A08L-01	Her2 enriched
TCGA-BH-A1EV-01	Her2 enriched
TCGA-B6-A0I9-01	Her2 enriched
TCGA-A8-A09X-01	Her2 enriched
TCGA-B6-A0IK-01	Her2 enriched
TCGA-BH-A18P-01	Her2 enriched
TCGA-A8-A08J-01	Her2 enriched
TCGA-BH-A18R-01	Her2 enriched
TCGA-AR-A1AT-01	Her2 enriched
TCGA-B6-A0RS-01	Her2 enriched
TCGA-BH-A0DZ-01	Her2 enriched
TCGA-A2-A0T1-01	Her2 enriched
TCGA-AO-A0J2-01	Her2 enriched
TCGA-BH-A0AW-01	Her2 enriched
TCGA-BH-A0EE-01	Her2 enriched
TCGA-A2-A0D1-01	Her2 enriched
TCGA-AO-A03N-01	Her2 enriched
TCGA-A2-A0CY-01	Her2 enriched
TCGA-A2-A04X-01	Her2 enriched
TCGA-A2-A0CX-01	Her2 enriched
TCGA-A2-A04W-01	Her2 enriched
TCGA-AO-A12D-01	Her2 enriched
TCGA-A2-A0CL-01	Her2 enriched
TCGA-AO-A0JE-01	Her2 enriched
TCGA-A2-A0EQ-01	Her2 enriched
TCGA-AO-A03L-01	Her2 enriched
TCGA-B6-A0RH-01	Her2 enriched
TCGA-A8-A075-01	Her2 enriched
TCGA-A8-A076-01	Her2 enriched
TCGA-A8-A07B-01	Her2 enriched
TCGA-A8-A07I-01	Her2 enriched
TCGA-A8-A081-01	Her2 enriched
TCGA-A8-A08B-01	Her2 enriched
TCGA-A8-A08X-01	Her2 enriched
TCGA-A8-A092-01	Her2 enriched
TCGA-A8-A094-01	Her2 enriched
TCGA-A8-A09G-01	Her2 enriched
TCGA-A8-A0A7-01	Her2 enriched
TCGA-AN-A04C-01	Her2 enriched
TCGA-AN-A0FV-01	Her2 enriched
TCGA-AR-A0TX-01	Her2 enriched
TCGA-BH-A0B7-01	Her2 enriched
TCGA-BH-A0HY-01	Her2 enriched
TCGA-C8-A12L-01	Her2 enriched
TCGA-C8-A12P-01	Her2 enriched
TCGA-C8-A12Q-01	Her2 enriched
TCGA-C8-A12T-01	Her2 enriched
TCGA-C8-A12Z-01	Her2 enriched
TCGA-C8-A130-01	Her2 enriched
TCGA-C8-A135-01	Her2 enriched
TCGA-C8-A137-01	Her2 enriched
TCGA-C8-A138-01	Her2 enriched
TCGA-C8-A1HF-01	Her2 enriched
TCGA-D8-A13Z-01	Her2 enriched
TCGA-E2-A14P-01	Her2 enriched
TCGA-E2-A14V-01	Her2 enriched
TCGA-E2-A152-01	Her2 enriched
TCGA-E2-A1B0-01	Her2 enriched
TCGA-A2-A0CU-01	Luminal A
TCGA-AR-A0TR-01	Luminal A
TCGA-BH-A18T-01	Luminal A
TCGA-B6-A0I8-01	Luminal A
TCGA-B6-A0X4-01	Luminal A
TCGA-A8-A06U-01	Luminal A
TCGA-BH-A0EA-01	Luminal A
TCGA-BH-A18N-01	Luminal A
TCGA-BH-A1EU-01	Luminal A
TCGA-B6-A0X7-01	Luminal A
TCGA-A2-A04V-01	Luminal A
TCGA-BH-A18S-01	Luminal A
TCGA-BH-A18M-01	Luminal A
TCGA-B6-A0RM-01	Luminal A
TCGA-BH-A1ET-01	Luminal A
TCGA-B6-A0IN-01	Luminal A
TCGA-BH-A1EO-01	Luminal A
TCGA-B6-A0WS-01	Luminal A
TCGA-B6-A0RP-01	Luminal A
TCGA-B6-A0IH-01	Luminal A
TCGA-B6-A0WY-01	Luminal A
TCGA-BH-A1ES-01	Luminal A
TCGA-B6-A0X0-01	Luminal A
TCGA-B6-A0RQ-01	Luminal A
TCGA-B6-A0IG-01	Luminal A
TCGA-BH-A0HO-01	Luminal A
TCGA-BH-A0DS-01	Luminal A
TCGA-BH-A0DQ-01	Luminal A
TCGA-BH-A0HK-01	Luminal A
TCGA-A7-A0CG-01	Luminal A
TCGA-A7-A0CH-01	Luminal A
TCGA-A7-A0DB-01	Luminal A
TCGA-A7-A0D9-01	Luminal A
TCGA-AO-A0J8-01	Luminal A
TCGA-BH-A0GZ-01	Luminal A
TCGA-AO-A0JA-01	Luminal A
TCGA-AO-A0JF-01	Luminal A
TCGA-A7-A0CD-01	Luminal A
TCGA-D8-A145-01	Luminal A
TCGA-BH-A0HP-01	Luminal A
TCGA-BH-A0DK-01	Luminal A
TCGA-BH-A0E2-01	Luminal A
TCGA-A2-A0YI-01	Luminal A
TCGA-A2-A0YL-01	Luminal A
TCGA-AO-A0JG-01	Luminal A
TCGA-A2-A0YF-01	Luminal A
TCGA-BH-A0DP-01	Luminal A
TCGA-BH-A0E1-01	Luminal A
TCGA-A2-A0T5-01	Luminal A
TCGA-A2-A0T6-01	Luminal A
TCGA-BH-A0HI-01	Luminal A
TCGA-A2-A0T7-01	Luminal A
TCGA-BH-A0BJ-01	Luminal A
TCGA-BH-A0H7-01	Luminal A
TCGA-BH-A0HF-01	Luminal A
TCGA-BH-A0EB-01	Luminal A
TCGA-BH-A0H6-01	Luminal A
TCGA-A2-A0YD-01	Luminal A
TCGA-BH-A0HB-01	Luminal A
TCGA-BH-A0HX-01	Luminal A
TCGA-AO-A12H-01	Luminal A
TCGA-E2-A10E-01	Luminal A
TCGA-A2-A0D3-01	Luminal A
TCGA-E2-A10F-01	Luminal A
TCGA-AO-A03V-01	Luminal A
TCGA-A2-A0EW-01	Luminal A
TCGA-BH-A0GY-01	Luminal A
TCGA-A2-A0EV-01	Luminal A
TCGA-BH-A0BC-01	Luminal A
TCGA-A2-A0YC-01	Luminal A
TCGA-A2-A0EU-01	Luminal A
TCGA-A2-A0ET-01	Luminal A
TCGA-A2-A04Y-01	Luminal A
TCGA-BH-A0HQ-01	Luminal A
TCGA-A2-A0ES-01	Luminal A
TCGA-BH-A0BA-01	Luminal A
TCGA-E2-A10B-01	Luminal A
TCGA-BH-A0B1-01	Luminal A
TCGA-BH-A0DH-01	Luminal A
TCGA-BH-A0B4-01	Luminal A
TCGA-BH-A0H9-01	Luminal A
TCGA-AO-A0J9-01	Luminal A
TCGA-AO-A12G-01	Luminal A
TCGA-A2-A0SY-01	Luminal A
TCGA-BH-A0E7-01	Luminal A
TCGA-AO-A03M-01	Luminal A
TCGA-BH-A0BV-01	Luminal A
TCGA-BH-A0B8-01	Luminal A
TCGA-A2-A0CZ-01	Luminal A
TCGA-A2-A0SU-01	Luminal A
TCGA-AO-A12E-01	Luminal A
TCGA-E2-A106-01	Luminal A
TCGA-A2-A0CV-01	Luminal A
TCGA-AO-A12C-01	Luminal A
TCGA-B6-A0RG-01	Luminal A
TCGA-A2-A0CS-01	Luminal A
TCGA-A2-A0EO-01	Luminal A
TCGA-A2-A0CQ-01	Luminal A
TCGA-A2-A0EN-01	Luminal A
TCGA-AO-A12A-01	Luminal A
TCGA-A2-A0CP-01	Luminal A
TCGA-AO-A126-01	Luminal A
TCGA-AO-A125-01	Luminal A
TCGA-A2-A0EM-01	Luminal A
TCGA-A2-A04N-01	Luminal A
TCGA-AQ-A04L-01	Luminal A
TCGA-B6-A0IO-01	Luminal A
TCGA-B6-A0IP-01	Luminal A
TCGA-B6-A0WZ-01	Luminal A
TCGA-B6-A0I5-01	Luminal A
TCGA-B6-A0RV-01	Luminal A
TCGA-B6-A0RO-01	Luminal A
TCGA-B6-A0RN-01	Luminal A
TCGA-B6-A0WT-01	Luminal A
TCGA-B6-A0IA-01	Luminal A
TCGA-B6-A0RI-01	Luminal A
TCGA-A1-A0SE-01	Luminal A
TCGA-A2-A0EX-01	Luminal A
TCGA-AO-A0JJ-01	Luminal A
TCGA-E2-A105-01	Luminal A
TCGA-A1-A0SD-01	Luminal A
TCGA-A1-A0SH-01	Luminal A
TCGA-A1-A0SJ-01	Luminal A
TCGA-A8-A06P-01	Luminal A
TCGA-A8-A06T-01	Luminal A
TCGA-A8-A06Y-01	Luminal A
TCGA-A8-A07E-01	Luminal A
TCGA-A8-A07F-01	Luminal A
TCGA-A8-A07G-01	Luminal A
TCGA-A8-A07J-01	Luminal A
TCGA-A8-A07P-01	Luminal A
TCGA-A8-A083-01	Luminal A
TCGA-A8-A086-01	Luminal A
TCGA-A8-A08A-01	Luminal A
TCGA-A8-A08C-01	Luminal A
TCGA-A8-A08O-01	Luminal A
TCGA-A8-A08T-01	Luminal A
TCGA-A8-A08Z-01	Luminal A
TCGA-A8-A090-01	Luminal A
TCGA-A8-A091-01	Luminal A
TCGA-A8-A093-01	Luminal A
TCGA-A8-A099-01	Luminal A
TCGA-A8-A09A-01	Luminal A
TCGA-A8-A09B-01	Luminal A
TCGA-A8-A09T-01	Luminal A
TCGA-A8-A09V-01	Luminal A
TCGA-A8-A0A1-01	Luminal A
TCGA-A8-A0A2-01	Luminal A
TCGA-A8-A0A4-01	Luminal A
TCGA-A8-A0A6-01	Luminal A
TCGA-A8-A0AD-01	Luminal A
TCGA-AN-A03X-01	Luminal A
TCGA-AN-A046-01	Luminal A
TCGA-AN-A04A-01	Luminal A
TCGA-AN-A0FD-01	Luminal A
TCGA-AN-A0FN-01	Luminal A
TCGA-AN-A0FS-01	Luminal A
TCGA-AN-A0FT-01	Luminal A
TCGA-AN-A0FW-01	Luminal A
TCGA-AN-A0FZ-01	Luminal A
TCGA-AN-A0XL-01	Luminal A
TCGA-AN-A0XN-01	Luminal A
TCGA-AN-A0XO-01	Luminal A
TCGA-AN-A0XP-01	Luminal A
TCGA-AN-A0XS-01	Luminal A
TCGA-AN-A0XT-01	Luminal A
TCGA-AN-A0XV-01	Luminal A
TCGA-AR-A0TW-01	Luminal A
TCGA-AR-A1AK-01	Luminal A
TCGA-AR-A1AL-01	Luminal A
TCGA-AR-A1AN-01	Luminal A
TCGA-AR-A1AP-01	Luminal A
TCGA-AR-A1AS-01	Luminal A
TCGA-AR-A1AU-01	Luminal A
TCGA-AR-A1AW-01	Luminal A
TCGA-AR-A1AX-01	Luminal A
TCGA-BH-A0AZ-01	Luminal A
TCGA-BH-A0B0-01	Luminal A
TCGA-BH-A0BM-01	Luminal A
TCGA-BH-A0BO-01	Luminal A
TCGA-BH-A0BP-01	Luminal A
TCGA-BH-A0BQ-01	Luminal A
TCGA-BH-A0BR-01	Luminal A
TCGA-BH-A0BS-01	Luminal A
TCGA-BH-A0BT-01	Luminal A
TCGA-BH-A0C1-01	Luminal A
TCGA-BH-A0DE-01	Luminal A
TCGA-BH-A0DG-01	Luminal A
TCGA-BH-A0DI-01	Luminal A
TCGA-BH-A0DO-01	Luminal A
TCGA-BH-A0DT-01	Luminal A
TCGA-BH-A0DX-01	Luminal A
TCGA-BH-A0E9-01	Luminal A
TCGA-BH-A0EI-01	Luminal A
TCGA-BH-A0H3-01	Luminal A
TCGA-BH-A0H5-01	Luminal A
TCGA-BH-A0HA-01	Luminal A
TCGA-BH-A0W4-01	Luminal A
TCGA-BH-A0W5-01	Luminal A
TCGA-BH-A0W7-01	Luminal A
TCGA-BH-A18H-01	Luminal A
TCGA-BH-A18I-01	Luminal A
TCGA-C8-A12N-01	Luminal A
TCGA-C8-A12O-01	Luminal A
TCGA-C8-A12Y-01	Luminal A
TCGA-C8-A132-01	Luminal A
TCGA-C8-A133-01	Luminal A
TCGA-C8-A1HI-01	Luminal A
TCGA-D8-A141-01	Luminal A
TCGA-E2-A14Q-01	Luminal A
TCGA-E2-A14T-01	Luminal A
TCGA-E2-A14Z-01	Luminal A
TCGA-E2-A153-01	Luminal A
TCGA-E2-A154-01	Luminal A
TCGA-E2-A156-01	Luminal A
TCGA-E2-A15C-01	Luminal A
TCGA-E2-A15D-01	Luminal A
TCGA-E2-A15E-01	Luminal A
TCGA-E2-A15F-01	Luminal A
TCGA-E2-A15G-01	Luminal A
TCGA-E2-A15H-01	Luminal A
TCGA-E2-A15I-01	Luminal A
TCGA-E2-A15J-01	Luminal A
TCGA-E2-A15O-01	Luminal A
TCGA-E2-A15P-01	Luminal A
TCGA-E2-A15R-01	Luminal A
TCGA-E2-A1B1-01	Luminal A
TCGA-E2-A1B4-01	Luminal A
TCGA-E2-A1B6-01	Luminal A
TCGA-E2-A1BC-01	Luminal A
TCGA-E2-A1BD-01	Luminal A
TCGA-A7-A0DC-01	Luminal A
TCGA-AO-A0J5-01	Luminal A
TCGA-BH-A0B2-01	Luminal A
TCGA-D8-A146-01	Luminal A
TCGA-A2-A0SV-01	Luminal B
TCGA-AO-A03O-01	Luminal B
TCGA-A2-A0SW-01	Luminal B
TCGA-B6-A0WW-01	Luminal B
TCGA-BH-A18J-01	Luminal B
TCGA-BH-A18L-01	Luminal B
TCGA-A8-A06X-01	Luminal B
TCGA-B6-A0IC-01	Luminal B
TCGA-BH-A18U-01	Luminal B
TCGA-BH-A1EW-01	Luminal B
TCGA-AR-A0TY-01	Luminal B
TCGA-B6-A0X5-01	Luminal B
TCGA-B6-A0WV-01	Luminal B
TCGA-B6-A0RL-01	Luminal B
TCGA-AR-A0U2-01	Luminal B
TCGA-B6-A0IB-01	Luminal B
TCGA-AO-A0J7-01	Luminal B
TCGA-AO-A0J3-01	Luminal B
TCGA-D8-A13Y-01	Luminal B
TCGA-A7-A13F-01	Luminal B
TCGA-BH-A0HU-01	Luminal B
TCGA-D8-A140-01	Luminal B
TCGA-A7-A0CJ-01	Luminal B
TCGA-AQ-A04H-01	Luminal B
TCGA-BH-A0H0-01	Luminal B
TCGA-BH-A0BD-01	Luminal B
TCGA-A2-A0T3-01	Luminal B
TCGA-A2-A0T4-01	Luminal B
TCGA-A2-A0YH-01	Luminal B
TCGA-A2-A0YG-01	Luminal B
TCGA-A2-A0EY-01	Luminal B
TCGA-A2-A0D4-01	Luminal B
TCGA-BH-A0AY-01	Luminal B
TCGA-E2-A107-01	Luminal B
TCGA-AO-A0JI-01	Luminal B
TCGA-E2-A10C-01	Luminal B
TCGA-E2-A10A-01	Luminal B
TCGA-BH-A0C0-01	Luminal B
TCGA-E2-A109-01	Luminal B
TCGA-AO-A0JC-01	Luminal B
TCGA-BH-A0HW-01	Luminal B
TCGA-AO-A0JD-01	Luminal B
TCGA-AO-A0JM-01	Luminal B
TCGA-A2-A0CW-01	Luminal B
TCGA-A2-A0ER-01	Luminal B
TCGA-A2-A0CT-01	Luminal B
TCGA-AO-A12B-01	Luminal B
TCGA-A2-A04R-01	Luminal B
TCGA-B6-A0IM-01	Luminal B
TCGA-AO-A03P-01	Luminal B
TCGA-A1-A0SM-01	Luminal B
TCGA-A8-A06N-01	Luminal B
TCGA-A8-A06O-01	Luminal B
TCGA-A8-A06Q-01	Luminal B
TCGA-A8-A06R-01	Luminal B
TCGA-A8-A06Z-01	Luminal B
TCGA-A8-A079-01	Luminal B
TCGA-A8-A07L-01	Luminal B
TCGA-A8-A07S-01	Luminal B
TCGA-A8-A07W-01	Luminal B
TCGA-A8-A07Z-01	Luminal B
TCGA-A8-A082-01	Luminal B
TCGA-A8-A084-01	Luminal B
TCGA-A8-A085-01	Luminal B
TCGA-A8-A08F-01	Luminal B
TCGA-A8-A08G-01	Luminal B
TCGA-A8-A08I-01	Luminal B
TCGA-A8-A08P-01	Luminal B
TCGA-A8-A095-01	Luminal B
TCGA-A8-A096-01	Luminal B
TCGA-A8-A097-01	Luminal B
TCGA-A8-A09C-01	Luminal B
TCGA-A8-A09D-01	Luminal B
TCGA-A8-A09I-01	Luminal B
TCGA-A8-A09M-01	Luminal B
TCGA-A8-A09N-01	Luminal B
TCGA-A8-A09Q-01	Luminal B
TCGA-A8-A09R-01	Luminal B
TCGA-A8-A09W-01	Luminal B
TCGA-A8-A09Z-01	Luminal B
TCGA-A8-A0A9-01	Luminal B
TCGA-A8-A0AB-01	Luminal B
TCGA-AN-A03Y-01	Luminal B
TCGA-AN-A041-01	Luminal B
TCGA-AN-A049-01	Luminal B
TCGA-AN-A0AJ-01	Luminal B
TCGA-AN-A0AK-01	Luminal B
TCGA-AN-A0AM-01	Luminal B
TCGA-AN-A0AS-01	Luminal B
TCGA-AN-A0FF-01	Luminal B
TCGA-AN-A0FK-01	Luminal B
TCGA-AN-A0FY-01	Luminal B
TCGA-AN-A0XR-01	Luminal B
TCGA-AN-A0XW-01	Luminal B
TCGA-AR-A0TQ-01	Luminal B
TCGA-AR-A0TT-01	Luminal B
TCGA-AR-A0TV-01	Luminal B
TCGA-AR-A0TZ-01	Luminal B
TCGA-AR-A0U3-01	Luminal B
TCGA-AR-A1AV-01	Luminal B
TCGA-BH-A0AU-01	Luminal B
TCGA-BH-A0B5-01	Luminal B
TCGA-BH-A0BF-01	Luminal B
TCGA-BH-A0BZ-01	Luminal B
TCGA-BH-A0C3-01	Luminal B
TCGA-BH-A0C7-01	Luminal B
TCGA-BH-A0DD-01	Luminal B
TCGA-BH-A0W3-01	Luminal B
TCGA-BH-A18F-01	Luminal B
TCGA-C8-A12M-01	Luminal B
TCGA-C8-A12U-01	Luminal B
TCGA-C8-A12W-01	Luminal B
TCGA-C8-A12X-01	Luminal B
TCGA-C8-A1HG-01	Luminal B
TCGA-C8-A1HL-01	Luminal B
TCGA-C8-A1HM-01	Luminal B
TCGA-C8-A1HN-01	Luminal B
TCGA-E2-A14O-01	Luminal B
TCGA-E2-A14S-01	Luminal B
TCGA-E2-A14W-01	Luminal B
TCGA-E2-A155-01	Luminal B
TCGA-E2-A15A-01	Luminal B
TCGA-E2-A15K-01	Luminal B
TCGA-E2-A15L-01	Luminal B
TCGA-E2-A15M-01	Luminal B
TCGA-E2-A15S-01	Luminal B
TCGA-E2-A15T-01	Luminal B
TCGA-A2-A0YT-01	Luminal B
TCGA-A8-A08S-01	Luminal B
TCGA-A8-A09E-01	Luminal B
TCGA-A8-A09K-01	Luminal B
TCGA-B6-A0I6-01	NA
TCGA-BH-A0HL-01	NA
TCGA-A7-A13E-01	NA
TCGA-D8-A143-01	NA
TCGA-BH-A0HN-01	NA
TCGA-A2-A0YE-01	NA
TCGA-A2-A0YJ-01	NA
TCGA-A2-A04U-01	NA
TCGA-A2-A04T-01	NA
TCGA-AO-A128-01	NA
TCGA-B6-A0X1-01	NA
TCGA-AN-A0AT-01	NA
TCGA-AN-A0G0-01	NA
TCGA-AR-A0TU-01	NA
TCGA-AR-A0U0-01	NA
TCGA-BH-A18G-01	NA
TCGA-E2-A1AZ-01	NA
TCGA-AO-A03U-01	NA
TCGA-B6-A0IE-01	NA
TCGA-A2-A0YK-01	NA
TCGA-AO-A0JB-01	NA
TCGA-AO-A03R-01	NA
TCGA-AO-A03T-01	NA
TCGA-AQ-A0Y5-01	NA
TCGA-EW-A1P8-01	NA
TCGA-E2-A1LK-01	NA
TCGA-BH-A1EY-01	NA
TCGA-BH-A1F8-01	NA
TCGA-BH-A1F2-01	NA
TCGA-BH-A1FD-01	NA
TCGA-BH-A1FH-01	NA
TCGA-BH-A203-01	NA
TCGA-BH-A1FM-01	NA
TCGA-BH-A1EX-01	NA
TCGA-BH-A1FL-01	NA
TCGA-BH-A208-01	NA
TCGA-GM-A2D9-01	NA
TCGA-BH-A1FJ-01	NA
TCGA-BH-A1EN-01	NA
TCGA-BH-A1FN-01	NA
TCGA-BH-A1FU-01	NA
TCGA-BH-A1FE-01	NA
TCGA-BH-A204-01	NA
TCGA-BH-A1F5-01	NA
TCGA-AR-A256-01	NA
TCGA-BH-A1F6-01	NA
TCGA-BH-A1FC-01	NA
TCGA-BH-A1FB-01	NA
TCGA-BH-A1FG-01	NA
TCGA-BH-A209-01	NA
TCGA-BH-A1FR-01	NA
TCGA-AO-A1KS-01	NA
TCGA-A7-A13G-01	NA
TCGA-D8-A1JS-01	NA
TCGA-D8-A1JT-01	NA
TCGA-A7-A26E-01	NA
TCGA-D8-A1JH-01	NA
TCGA-D8-A1JU-01	NA
TCGA-AO-A1KO-01	NA
TCGA-AO-A1KT-01	NA
TCGA-B6-A1KC-01	NA
TCGA-AO-A1KQ-01	NA
TCGA-B6-A1KI-01	NA
TCGA-AO-A1KP-01	NA
TCGA-B6-A1KF-01	NA
TCGA-B6-A1KN-01	NA
TCGA-D8-A1XO-01	NA
TCGA-D8-A1XT-01	NA
TCGA-A1-A0SP-01	NA
TCGA-D8-A1J8-01	NA
TCGA-D8-A1JF-01	NA
TCGA-D8-A1JG-01	NA
TCGA-D8-A1XS-01	NA
TCGA-A1-A0SB-01	NA
TCGA-A1-A0SF-01	NA
TCGA-A1-A0SG-01	NA
TCGA-A1-A0SI-01	NA
TCGA-A1-A0SN-01	NA
TCGA-A1-A0SQ-01	NA
TCGA-A2-A1FV-01	NA
TCGA-A2-A1FW-01	NA
TCGA-A2-A1FX-01	NA
TCGA-A2-A1FZ-01	NA
TCGA-A2-A1G0-01	NA
TCGA-A2-A1G1-01	NA
TCGA-A2-A1G4-01	NA
TCGA-A2-A1G6-01	NA
TCGA-A2-A259-01	NA
TCGA-A2-A25A-01	NA
TCGA-A2-A25B-01	NA
TCGA-A2-A25C-01	NA
TCGA-A2-A25D-01	NA
TCGA-A2-A25E-01	NA
TCGA-A2-A25F-01	NA
TCGA-A7-A26F-01	NA
TCGA-A7-A26G-01	NA
TCGA-A7-A26H-01	NA
TCGA-A7-A26I-01	NA
TCGA-A7-A26J-01	NA
TCGA-AC-A23C-01	NA
TCGA-AC-A23E-01	NA
TCGA-AC-A23H-01	NA
TCGA-AO-A1KR-01	NA
TCGA-AQ-A1H2-01	NA
TCGA-AQ-A1H3-01	NA
TCGA-AR-A24H-01	NA
TCGA-AR-A24K-01	NA
TCGA-AR-A24L-01	NA
TCGA-AR-A24M-01	NA
TCGA-AR-A24N-01	NA
TCGA-AR-A24O-01	NA
TCGA-AR-A24P-01	NA
TCGA-AR-A24Q-01	NA
TCGA-AR-A24R-01	NA
TCGA-AR-A24S-01	NA
TCGA-AR-A24T-01	NA
TCGA-AR-A24U-01	NA
TCGA-AR-A24V-01	NA
TCGA-AR-A24X-01	NA
TCGA-AR-A24Z-01	NA
TCGA-AR-A250-01	NA
TCGA-AR-A251-01	NA
TCGA-AR-A252-01	NA
TCGA-AR-A254-01	NA
TCGA-AR-A255-01	NA
TCGA-BH-A0DV-01	NA
TCGA-BH-A201-01	NA
TCGA-BH-A202-01	NA
TCGA-BH-A28Q-01	NA
TCGA-C8-A1HE-01	NA
TCGA-C8-A1HJ-01	NA
TCGA-C8-A1HK-01	NA
TCGA-C8-A1HO-01	NA
TCGA-C8-A26V-01	NA
TCGA-C8-A26W-01	NA
TCGA-C8-A26X-01	NA
TCGA-C8-A26Y-01	NA
TCGA-C8-A26Z-01	NA
TCGA-C8-A273-01	NA
TCGA-C8-A274-01	NA
TCGA-C8-A275-01	NA
TCGA-C8-A278-01	NA
TCGA-C8-A27A-01	NA
TCGA-C8-A27B-01	NA
TCGA-D8-A1J9-01	NA
TCGA-D8-A1JA-01	NA
TCGA-D8-A1JB-01	NA
TCGA-D8-A1JC-01	NA
TCGA-D8-A1JD-01	NA
TCGA-D8-A1JE-01	NA
TCGA-D8-A1JI-01	NA
TCGA-D8-A1JJ-01	NA
TCGA-D8-A1JK-01	NA
TCGA-D8-A1JL-01	NA
TCGA-D8-A1JM-01	NA
TCGA-D8-A1JN-01	NA
TCGA-D8-A1JP-01	NA
TCGA-D8-A1X5-01	NA
TCGA-D8-A1X6-01	NA
TCGA-D8-A1X7-01	NA
TCGA-D8-A1X8-01	NA
TCGA-D8-A1X9-01	NA
TCGA-D8-A1XA-01	NA
TCGA-D8-A1XB-01	NA
TCGA-D8-A1XC-01	NA
TCGA-D8-A1XD-01	NA
TCGA-D8-A1XF-01	NA
TCGA-D8-A1XG-01	NA
TCGA-D8-A1XJ-01	NA
TCGA-D8-A1XK-01	NA
TCGA-D8-A1XL-01	NA
TCGA-D8-A1XM-01	NA
TCGA-D8-A1XQ-01	NA
TCGA-D8-A1XR-01	NA
TCGA-D8-A1XU-01	NA
TCGA-D8-A1XV-01	NA
TCGA-D8-A1XW-01	NA
TCGA-D8-A1XY-01	NA
TCGA-D8-A1XZ-01	NA
TCGA-D8-A1Y0-01	NA
TCGA-D8-A1Y1-01	NA
TCGA-D8-A1Y2-01	NA
TCGA-D8-A1Y3-01	NA
TCGA-D8-A27E-01	NA
TCGA-D8-A27F-01	NA
TCGA-D8-A27G-01	NA
TCGA-D8-A27H-01	NA
TCGA-D8-A27I-01	NA
TCGA-D8-A27K-01	NA
TCGA-D8-A27L-01	NA
TCGA-D8-A27M-01	NA
TCGA-D8-A27N-01	NA
TCGA-D8-A27P-01	NA
TCGA-D8-A27R-01	NA
TCGA-D8-A27T-01	NA
TCGA-D8-A27V-01	NA
TCGA-D8-A27W-01	NA
TCGA-E2-A1IE-01	NA
TCGA-E2-A1IF-01	NA
TCGA-E2-A1IG-01	NA
TCGA-E2-A1IH-01	NA
TCGA-E2-A1II-01	NA
TCGA-E2-A1IJ-01	NA
TCGA-E2-A1IK-01	NA
TCGA-E2-A1IL-01	NA
TCGA-E2-A1IN-01	NA
TCGA-E2-A1IO-01	NA
TCGA-E2-A1IP-01	NA
TCGA-E2-A1IU-01	NA
TCGA-E2-A1L6-01	NA
TCGA-E2-A1L7-01	NA
TCGA-E2-A1L8-01	NA
TCGA-E2-A1L9-01	NA
TCGA-E2-A1LA-01	NA
TCGA-E2-A1LB-01	NA
TCGA-E2-A1LG-01	NA
TCGA-E2-A1LH-01	NA
TCGA-E2-A1LI-01	NA
TCGA-E2-A1LL-01	NA
TCGA-E2-A1LS-01	NA
TCGA-E9-A1N3-01	NA
TCGA-E9-A1N4-01	NA
TCGA-E9-A1N5-01	NA
TCGA-E9-A1N6-01	NA
TCGA-E9-A1N8-01	NA
TCGA-E9-A1N9-01	NA
TCGA-E9-A1NA-01	NA
TCGA-E9-A1NC-01	NA
TCGA-E9-A1ND-01	NA
TCGA-E9-A1NE-01	NA
TCGA-E9-A1NF-01	NA
TCGA-E9-A1NG-01	NA
TCGA-E9-A1NH-01	NA
TCGA-E9-A1NI-01	NA
TCGA-E9-A1QZ-01	NA
TCGA-E9-A1R0-01	NA
TCGA-E9-A1R2-01	NA
TCGA-E9-A1R3-01	NA
TCGA-E9-A1R4-01	NA
TCGA-E9-A1R5-01	NA
TCGA-E9-A1R6-01	NA
TCGA-E9-A1R7-01	NA
TCGA-E9-A1RA-01	NA
TCGA-E9-A1RB-01	NA
TCGA-E9-A1RC-01	NA
TCGA-E9-A1RD-01	NA
TCGA-E9-A1RE-01	NA
TCGA-E9-A1RF-01	NA
TCGA-E9-A1RG-01	NA
TCGA-E9-A1RH-01	NA
TCGA-E9-A1RI-01	NA
TCGA-E9-A226-01	NA
TCGA-E9-A227-01	NA
TCGA-E9-A228-01	NA
TCGA-E9-A229-01	NA
TCGA-E9-A22A-01	NA
TCGA-E9-A22B-01	NA
TCGA-E9-A22D-01	NA
TCGA-E9-A22E-01	NA
TCGA-E9-A22G-01	NA
TCGA-E9-A22H-01	NA
TCGA-E9-A243-01	NA
TCGA-E9-A244-01	NA
TCGA-E9-A245-01	NA
TCGA-E9-A247-01	NA
TCGA-E9-A248-01	NA
TCGA-E9-A249-01	NA
TCGA-E9-A24A-01	NA
TCGA-EW-A1IW-01	NA
TCGA-EW-A1IX-01	NA
TCGA-EW-A1IY-01	NA
TCGA-EW-A1IZ-01	NA
TCGA-EW-A1J1-01	NA
TCGA-EW-A1J2-01	NA
TCGA-EW-A1J3-01	NA
TCGA-EW-A1J5-01	NA
TCGA-EW-A1J6-01	NA
TCGA-EW-A1OV-01	NA
TCGA-EW-A1OW-01	NA
TCGA-EW-A1OX-01	NA
TCGA-EW-A1OY-01	NA
TCGA-EW-A1OZ-01	NA
TCGA-EW-A1P0-01	NA
TCGA-EW-A1P1-01	NA
TCGA-EW-A1P3-01	NA
TCGA-EW-A1P4-01	NA
TCGA-EW-A1P5-01	NA
TCGA-EW-A1P6-01	NA
TCGA-EW-A1P7-01	NA
TCGA-EW-A1PA-01	NA
TCGA-EW-A1PB-01	NA
TCGA-EW-A1PD-01	NA
TCGA-EW-A1PE-01	NA
TCGA-EW-A1PF-01	NA
TCGA-EW-A1PG-01	NA
TCGA-EW-A1PH-01	NA
TCGA-EW-A2FS-01	NA
TCGA-EW-A2FV-01	NA
TCGA-EW-A2FW-01	NA
TCGA-GM-A2DA-01	NA
TCGA-GM-A2DB-01	NA
TCGA-GM-A2DC-01	NA
TCGA-GM-A2DD-01	NA
TCGA-GM-A2DF-01	NA
TCGA-GM-A2DH-01	NA
TCGA-GM-A2DI-01	NA
TCGA-GM-A2DK-01	NA
TCGA-GM-A2DL-01	NA
TCGA-GM-A2DM-01	NA
TCGA-GM-A2DN-01	NA
TCGA-GM-A2DO-01	NA
TCGA-AR-A24W-01	NA
TCGA-AC-A2B8-01	NA
TCGA-AC-A2FF-01	NA
TCGA-AC-A2FB-01	NA
TCGA-AC-A2FG-01	NA
TCGA-GI-A2C8-01	NA
TCGA-E9-A295-01	NA
