## Supplemental File 11 for "MAGICTRICKS: A tool for predicting transcription factors and cofactors that drive gene lists"

### Sheet: Down
Factor	Critical ChIP	Obs Tail Mean	Exp Tail Mean	Tail Enrichment	Raw p	Corrected p	Score	FDR<0.05	FDR>0.05
CTCFL	3.7008	31.5408	61.6212	0.511851	1.69549e-14	1.15293e-12	6.11058
ZNF143	4.63036	21.9358	26.7219	0.820892	7.02894e-07	2.38984e-05	3.79386
CTCF	6.21541	8.88961	12.6521	0.702619	1.17166e-06	2.65577e-05	3.21505
ZEB1	9.41853	93.946	110.489	0.850276	7.01225e-05	0.000953666	2.56835
SP2	4.33031	58.0699	103.211	0.562634	2.00736e-05	0.000341251	1.95061
TCF3	4.73101	37.9922	61.3206	0.619567	0.000309708	0.00351002	1.52085
EBF1	3.80876	23.2748	31.505	0.738768	0.00342182	0.0290855	1.13499
BCL3	7.21705	24.6164	56.2086	0.437947	0.000687147	0.00667514	0.95277
NFKB	6.73924	35.3883	42.9139	0.824635	0.0254544	0.108181	0.796472
EGR1	2.16184	15.2783	21.7163	0.703543	0.0280089	0.105811	0.686284
RAD21	1.13605	9.66545	11.0788	0.872426	0.0856131	0.171226	0.668653
ZNF263	2.38763	28.7229	47.7554	0.601459	0.0190245	0.0862442	0.640115
SMC3	1.42035	14.2795	20.1896	0.70727	0.0435443	0.134591	0.61602
PAX5	4.69599	23.1122	40.7752	0.566819	0.0157886	0.0825868	0.613915
MYC	4.0899	11.558	17.1406	0.674306	0.0387843	0.125587	0.607587
ZBTB7A	5.17327	18.779	33.2018	0.565602	0.0151168	0.0856618	0.603618
HDAC2	4.25576	18.2961	33.8464	0.540562	0.0178372	0.0866378	0.574235
PBX3	3.84015	42.0233	60.1807	0.698285	0.0805206	0.171106	0.535399
GABPA	0.614976	24.5979	35.4837	0.693215	0.103244	0.171234	0.531287
ELF1	1.78132	17.2013	24.4055	0.704811	0.122668	0.189578	0.509024
POU2F2	13.4274	42.8792	58.5254	0.73266	0.16794	0.21547	0.4884
TCF12	1.85331	23.6341	44.3293	0.533148	0.0446296	0.131948	0.468955
NRF1	2.5016	28.9439	44.6863	0.647713	0.133147	0.192639	0.463281
TEAD4	2.44095	21.0119	30.7171	0.684047	0.171915	0.216485	0.454598
MAZ	2.88709	12.9364	26.704	0.484437	0.0371551	0.126327	0.435268
MAX	3.26605	12.8443	17.8271	0.720493	0.249151	0.249151	0.434845
BCLAF1	6.75376	30.2791	80.587	0.375731	0.0128035	0.0791491	0.413888
SP1	1.73356	18.3188	33.6578	0.544266	0.101324	0.181317	0.403607
STAT5A	4.31602	29.2227	56.9774	0.512882	0.0749296	0.169841	0.394898
IKZF1	21.0877	43.725	93.3929	0.468184	0.0521311	0.147705	0.388876
EZH2	13.1823	24.3617	47.9565	0.507996	0.0838163	0.172712	0.387437
HNF4G	6.19046	26.8081	45.5615	0.588394	0.164912	0.219882	0.387051
FOXM1	5.36618	23.2136	45.0552	0.515225	0.111533	0.180577	0.382987
POLR2A	1.9066	13.7248	22.5757	0.607945	0.238546	0.242107	0.37449
COREST	2.38835	18.4431	35.0295	0.526502	0.132094	0.195269	0.373483
HNF4A	23.5616	28.0061	46.9844	0.596072	0.226854	0.241032	0.368328
CBX3	7.4745	17.8845	37.3092	0.479358	0.0915113	0.172855	0.365423
CEBPD	7.21068	29.1465	56.2255	0.518386	0.143904	0.203864	0.358028
MTA3	9.32226	24.1436	60.4562	0.399356	0.036171	0.129454	0.354582
ESR1	10.3767	37.2387	75.4966	0.493249	0.121134	0.191561	0.354001
WRNIP1	9.38461	18.2543	46.4391	0.39308	0.052625	0.14314	0.331854
IRF4	5.84655	26.2392	60.4433	0.434113	0.101627	0.172766	0.331029
ERRA	44.7131	82.0901	212.124	0.38699	0.0590048	0.143297	0.326528
STAT1	7.10778	50.4652	182.567	0.276421	0.00996523	0.0752928	0.310488
ETS1	2.97886	32.9577	65.8765	0.500296	0.222768	0.240448	0.309672
CTBP2	13.4317	26.1411	73.9996	0.35326	0.0539669	0.135917	0.30618
MBD4	18.8877	34.1478	71.9578	0.474553	0.186751	0.226769	0.30581
FOXP2	8.26894	15.5212	33.4259	0.464345	0.164788	0.224112	0.301608
BCL11A	6.60258	29.7703	64.542	0.461254	0.218954	0.240143	0.285761
TAF7	5.94028	28.1371	64.4431	0.436619	0.195344	0.233041	0.27619
NELFE	115.099	105.766	294.78	0.358795	0.0778429	0.170752	0.275423
POU5F1	35.9483	61.7454	149.424	0.413223	0.178366	0.220525	0.271298
SUZ12	23.1677	38.6231	95.7857	0.403224	0.164532	0.228331	0.258642
HDAC1	6.97669	21.7721	54.443	0.399907	0.204759	0.235993	0.250782
BACH1	4.10673	28.2431	86.8974	0.325017	0.0874101	0.169825	0.250262
MXI1	3.06711	16.255	41.2656	0.393911	0.230837	0.241491	0.243082
TBLR1	6.22477	16.4981	44.5123	0.370641	0.217655	0.242632	0.227963
GATA1	26.2644	43.5532	118.83	0.366516	0.213088	0.2415	0.226171
UBTF	7.05282	20.6926	66.2799	0.3122	0.127181	0.192185	0.223623
KAP1	9.22297	15.2066	45.2914	0.33575	0.236153	0.243309	0.206097
PGC1A	48.372	69.6951	366.566	0.19013	0.0127647	0.0868003	0.201818
HMGN3	5.44285	16.9185	63.4945	0.266455	0.10133	0.176678	0.200592
CCNT2	4.40512	18.3442	61.6169	0.297713	0.16539	0.21628	0.197975
HSF1	24.73	68.3044	353.934	0.192986	0.0270578	0.108231	0.186356
STAT2	12.2224	53.4595	250.61	0.213317	0.0530453	0.138734	0.182987
FOSL1	23.123	77.6611	391.33	0.198454	0.0915293	0.168216	0.15363
BRF2	71.8402	145.097	636.281	0.228039	0.195563	0.229281	0.145861
SREBP1	13.1767	38.9032	287.692	0.135225	0.0714457	0.167528	0.104923

### Sheet: Up
Factor	Critical ChIP	Obs Tail Mean	Exp Tail Mean	Tail Enrichment	Raw p	Corrected p	Score	FDR<0.05	FDR>0.05
MAFK	4.64116	21.2853	27.3936	0.777017	2.1796e-06	0.000117699	3.05308
MAFF	3.68688	27.6468	41.2311	0.670533	4.21968e-05	0.00113931	1.97362
BATF	2.41945	28.36	41.3229	0.686304	0.000215454	0.0023269	1.80719
RBBP5	5.26762	14.5353	25.1553	0.577823	4.83961e-05	0.00087113	1.76809
GATA3	4.25004	21.5013	35.3143	0.608855	9.30031e-05	0.00125554	1.76639
E2F1	2.12386	32.0193	48.5767	0.659148	0.0421824	0.253095	0.393325
STAT3	9.43156	24.2177	36.4458	0.664485	0.0391938	0.264558	0.383726
MEF2A	3.73472	37.0244	64.3528	0.575335	0.0290598	0.224175	0.373629
RAD21	3.34897	9.90252	10.9428	0.904937	0.0917152	0.412718	0.347809
CEBPB	4.14004	15.5059	19.8876	0.779678	0.206886	0.398994	0.311117
ARID3A	7.55906	21.3886	43.4906	0.4918	0.0285137	0.256623	0.290508
SMC3	2.0618	14.5031	19.7919	0.732777	0.135142	0.405427	0.287313
FOXA2	3.27449	19.1923	25.9222	0.740383	0.115394	0.415417	0.282468
FOXA1	2.108	17.8969	23.3347	0.766965	0.0873599	0.428858	0.282003
RUNX3	3.26337	15.3615	20.2775	0.757565	0.134965	0.428711	0.278659
PHF8	9.43179	12.9748	16.2373	0.799077	0.308614	0.45041	0.276794
E2F4	2.52134	31.4489	46.4938	0.67641	0.225735	0.406323	0.264563
GATA2	1.56674	20.9931	33.8284	0.620575	0.207161	0.385749	0.256729
BCL11A	3.65926	35.8184	61.2595	0.584699	0.247507	0.393099	0.237094
PLU1	6.18366	18.4616	29.4892	0.626045	0.204984	0.425736	0.232175
FOS	1.27611	17.7079	27.3074	0.648468	0.180386	0.442765	0.229445
FOXP2	7.4923	17.4659	31.6792	0.551337	0.231596	0.403425	0.217357
NFIC	6.25619	19.8143	37.8173	0.523948	0.103105	0.39769	0.209818
ATF2	6.66716	22.2755	39.6115	0.562348	0.190387	0.428371	0.207045
JUN	2.7489	18.4911	32.7496	0.564618	0.186781	0.43853	0.202134
PAX5	1.79553	23.6336	39.4699	0.598775	0.332876	0.460905	0.201421
CHD1	4.92612	32.5941	66.8548	0.487535	0.115446	0.389632	0.19957
SPI1	4.10828	19.3359	26.1794	0.738591	0.434923	0.546183	0.194
FOXM1	6.15532	22.6016	42.875	0.527152	0.288628	0.432942	0.191657
IRF4	5.48114	28.6998	57.2232	0.501542	0.19432	0.419732	0.189095
MEF2C	7.35986	43.9048	90.1054	0.48726	0.101805	0.422883	0.182128
TCF7L2	3.01517	24.4852	53.759	0.455463	0.247075	0.404304	0.17913
FOSL2	4.16428	30.3611	48.0855	0.631398	0.412547	0.543355	0.167268
INI1	48.3775	66.4727	117.25	0.566933	0.495618	0.51468	0.163539
PML	2.95208	16.1333	40.8009	0.395417	0.235124	0.396772	0.158743
ZBTB33	2.87099	56.9558	100.938	0.564263	0.495419	0.524561	0.158109
BACH1	7.41215	36.0811	81.9736	0.440155	0.283516	0.437425	0.158058
TAF7	4.55164	23.2188	58.8461	0.394568	0.206238	0.412475	0.151752
KAP1	5.17386	17.3485	41.5737	0.417296	0.169097	0.43482	0.150932
BRCA1	9.32541	91.682	210.113	0.436346	0.318955	0.453251	0.149955
ZNF217	12.5722	45.0231	79.988	0.562873	0.478549	0.561775	0.140964
POU5F1	23.5523	55.7159	139.368	0.399774	0.333341	0.45001	0.138633
UBTF	8.21219	21.9597	61.1401	0.359171	0.145469	0.413438	0.137774
P300	1.29711	15.4903	30.1796	0.51327	0.476315	0.571578	0.124686
SPT20	45.7971	65.164	221.216	0.294572	0.07268	0.392472	0.119653
HMGN3	6.98328	18.2325	58.5194	0.311563	0.154903	0.418238	0.11795
MYBL2	8.14311	19.7434	44.1303	0.447389	0.491673	0.553132	0.115056
SETDB1	21.3435	41.7559	100.22	0.416641	0.49383	0.544221	0.110087
NANOG	13.0612	52.5032	145.491	0.360869	0.432772	0.556421	0.0918759
GTF2F1	6.29645	17.6626	59.889	0.294922	0.496243	0.505606	0.0873523
BCLAF1	7.73613	22.6824	72.4502	0.313076	0.495199	0.534815	0.085093
PRDM1	16.7293	65.7027	199.037	0.330103	0.453892	0.55705	0.0838813
GTF2B	11.2433	38.8591	138.715	0.280137	0.48702	0.559555	0.0706384
BRF2	58.909	71.4835	472.436	0.151308	0.5	0.5	0.0455484
